# A *Mycobacterium tuberculosis* effector protein attacks host innate immunity by acting as an unusual ubiquitinating enzyme

**DOI:** 10.1101/2020.11.05.370551

**Authors:** Jing Wang, Pupu Ge, Zehui Lei, Zhe Lu, Lihua Qiang, Qiyao Chai, Yong Zhang, Dongdong Zhao, Bingxi Li, Jiaqi Su, Ruchao Peng, Yu Pang, Yi Shi, George Fu Gao, Xiao-Bo Qiu, Cui Hua Liu

**Author notes:** J.W., P.G., and Z.L. contributed equally to this work. To whom correspondence may be addressed. (G.F.G.), (X.-B.Q.), or (C.H.L.).

## Abstract

Protein kinase G (PknG), a eukaryotic type serine-threonine protein kinase (STPK) in *Mycobacterium tuberculosis* (Mtb), is secreted into the cytosol of infected macrophages to promote intracellular survival of mycobacteria and has been considered as a promising therapeutic target for tuberculosis (TB) treatment. However, the molecular details of Mtb PknG-host intracellular interactions remain obscure. Here, we demonstrate that PknG serves as both the ubiquitin-activating enzyme (E1) and the ubiquitin ligase (E3) to promote ubiquitination and degradation of tumor necrosis factor receptor-associated factor 2 (TRAF2) and TGF–β-activated kinase 1 (TAK1), and thus inhibits the NF-κB-mediated host innate immune responses. Surprisingly, PknG promotes the attachment of ubiquitin (Ub) to ubiquitin-conjugating enzyme (E2) UbcH7 via an isopeptide bond (UbcH7 K82-Ub), instead of a usual C86-Ub thiol-ester bond, and then promotes the discharge of Ub from UbcH7 by acting as an isopeptidase before attaching Ub to its substrates TRAF2 and TAK1. These results demonstrate that Mtb PknG promotes ubiquitination of the key components of the host innate immunity by acting as an unusual ubiquitinating enzyme to suppress innate immunity. Our findings provide a potential TB treatment via targeting unconventional ubiquitinating activities of PknG.

**Significance:** *Mycobacterium tuberculosis* (Mtb) protein kinase G (PknG), which is critical for Mtb intracellular survival, is a promising target for tuberculosis (TB) treatment. However, the molecular mechanisms underlying PknG-host interactions remain largely unclear. Here we demonstrate that PknG serves as both the ubiquitin-activating enzyme and the ubiquitin ligase to promote the ubiquitination and degradation of tumor necrosis factor receptor-associated factor 2 (TRAF2) and TGF-β-activated kinase 1 (TAK1), thus inhibiting NF-κB signaling activation. PknG promotes the attachment of ubiquitin to ubiquitin-conjugating enzyme UbcH7 via an isopeptide bond, instead of a usual thiol-ester bond, and releases the ubiquitin from UbcH7 by acting as an isopeptidase. These findings provide important information for rational development of TB treatment via targeting unconventional ubiquitinating activity of PknG.
