## Supplementary material for "A *Mycobacterium tuberculosis* effector protein attacks host innate immunity by acting as an unusual ubiquitinating enzyme": Dataset S1

### Sheet: Caption
Dataset S1
MS/MS analysis of ubiquitin-conjugated UbcH7 catalyzed by Mtb PknG to reveal ubiquitination sites.

### Sheet: UbcH7 MS
Accession	Description	Score	Coverage	# Proteins	# Unique Peptides	# Peptides	# PSMs	# AAs	MW [kDa]	calc. pI
P68036	Ubiquitin-conjugating enzyme E2 L3 OS=Homo sapiens OX=9606 GN=UBE2L3 PE=1 SV=1 - [UB2L3_HUMAN]	552.165	88.31	1	10	24	203	154	17.8502	8.51416
	A2	Sequence	# PSMs	# Proteins	# Protein Groups	Protein Group Accessions	Modifications	ΔCn	q-Value	PEP	XCorr	Charge	MH+ [Da]	ΔM [ppm]	RT [min]	# Missed Cleavages
	High	TDQVIQSLIALVNDPQPEHPLRADLAEEYSK	11	1	1	P68036		0	0	1	5.30769	4	3489.78	-1.78331	85.3699	1
	High	IYHPNIDEKGQVcLPVISAENWKPATK	27	2	2	P68036;A0A1B0GUS4	C13(Carbamidomethyl)	0	0.002	1	5.6774	3	3107.59	-2.76048	71.5036	2
	High	NIQVDEANLLTWQGLIVPDNPPYDKGAFR	6	1	1	P68036		0	0.002	1	5.51672	3	3283.67	-0.921302	85.3956	1
	High	TDQVIQSLIALVNDPQPEHPLR	23	2	2	P68036;A0A1B0GUS4		0	0.002	1	5.04511	4	2483.32	-0.898182	86.1438	0
	High	NIQVDEANLLTWQGLIVPDNPPYDK	10	1	1	P68036		0	0.002	1	4.90271	3	2852.44	-2.18006	86.2311	0
	High	IEINFPAEYPFKPPK	25	1	1	P68036		0	0.002	1	4.03785	3	1789.94	-5.31081	78.9522	1
	High	TDQVIQSLIALVNDPQPEHPLRADLAEEYSKDR	14	1	1	P68036		0	0.002	1	3.71231	5	3760.93	4.68227	84.4094	2
	High	GQVcLPVISAENWKPATK	11	2	2	P68036;A0A1B0GUS4	C4(Carbamidomethyl)	0	0.002	1	3.47506	2	1998.04	-2.15244	72.8472	1
	High	GAFRIEINFPAEYPFKPPK	11	1	1	P68036		0	0.002	1	3.46684	3	2221.19	4.24739	81.8142	2
	High	PATKTDQVIQSLIALVNDPQPEHPLR	1	2	2	P68036;A0A1B0GUS4		0	0.002	1	3.40152	4	2880.57	4.01567	85.4968	1
	High	IYHPNIDEKGQVcLPVISAENWK	3	2	2	P68036;A0A1B0GUS4	C13(Carbamidomethyl)	0	0.002	1	3.38555	4	2710.37	0.904504	75.1283	1
	High	IEINFPAEYPFK	3	2	2	P68036;A0A1B0GUS4		0	0.002	1	3.33256	2	1467.76	3.31129	82.5527	0
	High	TKIYHPNIDEK	12	2	2	P68036;A0A1B0GUS4		0	0.002	1	3.07818	2	1357.71	-0.610309	20.7757	1
	High	IEINFPAEYPFKPPKITFK	8	1	1	P68036		0	0.002	1	2.95025	2	2279.25	-0.404375	82.2064	2
	High	GQVcLPVISAENWK	3	2	2	P68036;A0A1B0GUS4	C4(Carbamidomethyl)	0	0.002	1	2.86246	2	1600.82	3.79265	78.384	0
	High	ADLAEEYSK	4	1	1	P68036		0	0.002	1	2.84106	2	1025.48	-3.50873	29.9942	0
	High	NAEEFTKKYGEK	1	2	2	P68036;A0A1B0GUS4		0	0.002	1	2.83503	2	1443.72	4.13067	19.2854	2
	High	ADLAEEYSKDR	12	1	1	P68036		0	0.002	1	2.70734	2	1296.6	-3.54227	28.5322	1
	High	FcKNAEEFTK	5	2	2	P68036;A0A1B0GUS4	C2(Carbamidomethyl)	0	0.002	1	2.70691	3	1273.59	0.3069	22.8886	1
	High	LmKELEEIRK	2	2	2	P68036;A0A1B0GUS4	M2(Oxidation)	0	0.002	1	2.70215	3	1304.73	2.37163	22.5727	2
	High	FcKNAEEFTKK	4	2	2	P68036;A0A1B0GUS4	C2(Carbamidomethyl)	0	0.002	1	2.61068	2	1401.68	1.20337	17.582	2
	High	ADLAEEYSKDRK	3	1	1	P68036		0	0.002	1	2.48869	2	1424.7	2.00327	19.7864	2
	High	IYHPNIDEK	2	2	2	P68036;A0A1B0GUS4		0	0.002	1	2.29749	3	1128.56	-3.98147	25.4478	0
	High	LMKELEEIRK	1	2	2	P68036;A0A1B0GUS4		0	0.002	1	2.0853	4	1288.72	-5.79393	38.3273	2
	High	NAEEFTK	1	2	2	P68036;A0A1B0GUS4		0	0.002	1	1.65888	2	838.393	-0.885168	17.4488	0
A0A1B0GUS4	Ubiquitin-conjugating enzyme E2 L5 OS=Homo sapiens OX=9606 GN=UBE2L5 PE=2 SV=1 - [UB2L5_HUMAN]	285.211	61.69	1	2	16	103	154	17.8642	7.84033
	A2	Sequence	# PSMs	# Proteins	# Protein Groups	Protein Group Accessions	Modifications	ΔCn	q-Value	PEP	XCorr	Charge	MH+ [Da]	ΔM [ppm]	RT [min]	# Missed Cleavages
	High	IYHPNIDEKGQVcLPVISAENWKPATK	27	2	2	P68036;A0A1B0GUS4	C13(Carbamidomethyl)	0	0.002	1	5.6774	3	3107.59	-2.76048	71.5036	2
	High	TDQVIQSLIALVNDPQPEHPLR	23	2	2	P68036;A0A1B0GUS4		0	0.002	1	5.04511	4	2483.32	-0.898182	86.1438	0
	High	GQVcLPVISAENWKPATK	11	2	2	P68036;A0A1B0GUS4	C4(Carbamidomethyl)	0	0.002	1	3.47506	2	1998.04	-2.15244	72.8472	1
	High	PATKTDQVIQSLIALVNDPQPEHPLR	1	2	2	P68036;A0A1B0GUS4		0	0.002	1	3.40152	4	2880.57	4.01567	85.4968	1
	High	IYHPNIDEKGQVcLPVISAENWK	3	2	2	P68036;A0A1B0GUS4	C13(Carbamidomethyl)	0	0.002	1	3.38555	4	2710.37	0.904504	75.1283	1
	High	IEINFPAEYPFK	3	2	2	P68036;A0A1B0GUS4		0	0.002	1	3.33256	2	1467.76	3.31129	82.5527	0
	High	TKIYHPNIDEK	12	2	2	P68036;A0A1B0GUS4		0	0.002	1	3.07818	2	1357.71	-0.610309	20.7757	1
	High	GQVcLPVISAENWK	3	2	2	P68036;A0A1B0GUS4	C4(Carbamidomethyl)	0	0.002	1	2.86246	2	1600.82	3.79265	78.384	0
	High	NAEEFTKKYGEK	1	2	2	P68036;A0A1B0GUS4		0	0.002	1	2.83503	2	1443.72	4.13067	19.2854	2
	High	FcKNAEEFTK	5	2	2	P68036;A0A1B0GUS4	C2(Carbamidomethyl)	0	0.002	1	2.70691	3	1273.59	0.3069	22.8886	1
	High	LmKELEEIRK	2	2	2	P68036;A0A1B0GUS4	M2(Oxidation)	0	0.002	1	2.70215	3	1304.73	2.37163	22.5727	2
	High	IEINFPAEYPFKPPR	2	1	1	A0A1B0GUS4		0	0.002	1	2.69284	2	1817.94	-9.54464	82.8811	1
	High	FcKNAEEFTKK	4	2	2	P68036;A0A1B0GUS4	C2(Carbamidomethyl)	0	0.002	1	2.61068	2	1401.68	1.20337	17.582	2
	High	IYHPNIDEK	2	2	2	P68036;A0A1B0GUS4		0	0.002	1	2.29749	3	1128.56	-3.98147	25.4478	0
	High	IEINFPAEYPFKPPRITFK	2	1	1	A0A1B0GUS4		0	0.002	1	2.28855	3	2307.25	-1.48359	83.9834	2
	High	LMKELEEIRK	1	2	2	P68036;A0A1B0GUS4		0	0.002	1	2.0853	4	1288.72	-5.79393	38.3273	2
	High	NAEEFTK	1	2	2	P68036;A0A1B0GUS4		0	0.002	1	1.65888	2	838.393	-0.885168	17.4488	0
F5H265	Polyubiquitin-C (Fragment) OS=Homo sapiens OX=9606 GN=UBC PE=1 SV=1 - [F5H265_HUMAN]	81.0057	85.91	24	7	7	32	149	16.8311	6.58057
	A2	Sequence	# PSMs	# Proteins	# Protein Groups	Protein Group Accessions	Modifications	ΔCn	q-Value	PEP	XCorr	Charge	MH+ [Da]	ΔM [ppm]	RT [min]	# Missed Cleavages
	High	TLSDYNIQKESTLHLVLR	4	20	1	F5H265		0	0.002	1	3.41999	3	2130.16	3.361	68.6538	1
	High	TITLEVEPSDTIENVK	4	21	1	F5H265		0	0.002	1	3.25025	2	1787.92	-1.55105	69.5237	0
	High	IQDKEGIPPDQQR	18	24	1	F5H265		0	0.002	1	3.07989	2	1523.79	3.42917	16.6522	1
	High	TLTGKTITLEVEPSDTIENVK	1	21	1	F5H265		0	0.002	1	2.70697	3	2288.23	5.11624	67.3192	1
	High	LIFAGKQLEDGR	1	23	1	F5H265		0	0.002	1	2.42953	2	1346.74	-0.383296	49.5005	1
	High	ESTLHLVLR	2	20	1	F5H265		0	0.002	1	2.33662	2	1067.62	-4.37876	50.4754	0
	High	TLSDYNIQK	2	22	1	F5H265		0	0.002	1	2.11911	2	1081.55	-6.45701	32.6621	0
Q86YZ3	Hornerin OS=Homo sapiens OX=9606 GN=HRNR PE=1 SV=2 - [HORN_HUMAN]	18.2614	8.88	1	6	6	7	2850	282.228	10.0376
	A2	Sequence	# PSMs	# Proteins	# Protein Groups	Protein Group Accessions	Modifications	ΔCn	q-Value	PEP	XCorr	Charge	MH+ [Da]	ΔM [ppm]	RT [min]	# Missed Cleavages
	High	GPYESGSGHSSGLGHR	1	1	1	Q86YZ3		0	0.002	1	3.36294	2	1584.72	3.00549	11.9043	0
	High	QSLGHGQHGSGSGQSPSPSR	1	1	1	Q86YZ3		0	0.002	1	3.35834	3	1947.9	-2.6715	10.3179	0
	High	HGSSSGSSSSYGQHGSGSR	1	1	1	Q86YZ3		0	0.002	1	2.47968	3	1808.75	-4.28261	9.28029	0
	High	GPYESGSGHSSGLGHQESR	2	1	1	Q86YZ3		0	0.002	1	2.4306	3	1928.84	-3.05986	12.4454	0
	High	SSSGSSSSYGQHGSGSR	1	1	1	Q86YZ3		0	0.002	1	2.20509	2	1614.68	2.92019	9.7824	0
	High	HGSGSGQSPSPSR	1	1	1	Q86YZ3		0	0.002	1	2.07181	2	1240.56	-4.80172	9.21416	0
P81605	Dermcidin OS=Homo sapiens OX=9606 GN=DCD PE=1 SV=2 - [DCD_HUMAN]	4.32445	12.73	1	1	1	2	110	11.2768	6.53662
	A2	Sequence	# PSMs	# Proteins	# Protein Groups	Protein Group Accessions	Modifications	ΔCn	q-Value	PEP	XCorr	Charge	MH+ [Da]	ΔM [ppm]	RT [min]	# Missed Cleavages
	High	LGKDAVEDLESVGK	2	1	1	P81605		0	0.002	1	2.27067	2	1459.77	1.51365	58.2129	1
P02452	Collagen alpha-1(I) chain OS=Homo sapiens OX=9606 GN=COL1A1 PE=1 SV=5 - [CO1A1_HUMAN]	1.92284	0.68	1	1	1	1	1464	138.857	5.79541
	A2	Sequence	# PSMs	# Proteins	# Protein Groups	Protein Group Accessions	Modifications	ΔCn	q-Value	PEP	XCorr	Charge	MH+ [Da]	ΔM [ppm]	RT [min]	# Missed Cleavages
	High	QGPSGASGER	1	1	1	P02452		0	0.002	1	1.92284	2	945.446	7.5128	9.74277	0
E9PKS2	Wilms tumor protein (Fragment) OS=Homo sapiens OX=9606 GN=WT1 PE=1 SV=1 - [E9PKS2_HUMAN]	0	31.3	6	1	1	1	131	14.1798	7.43018
	A2	Sequence	# PSMs	# Proteins	# Protein Groups	Protein Group Accessions	Modifications	ΔCn	q-Value	PEP	XCorr	Charge	MH+ [Da]	ΔM [ppm]	RT [min]	# Missed Cleavages
	High	TPYSSDNLYQmTSQLEcmTWNQmNLGATLKGVAAGSSSSVK	1	6	1	E9PKS2	M11(Oxidation); C17(Carbamidomethyl); M18(Oxidation); M23(Oxidation)	0	0.002	1	0.802531	12	4504.01	-7.2669	89.4863	1
H0Y3W3	Exportin-5 (Fragment) OS=Homo sapiens OX=9606 GN=XPO5 PE=1 SV=1 - [H0Y3W3_HUMAN]	0	7.91	2	1	1	1	253	28.399	4.84326
	A2	Sequence	# PSMs	# Proteins	# Protein Groups	Protein Group Accessions	Modifications	ΔCn	q-Value	PEP	XCorr	Charge	MH+ [Da]	ΔM [ppm]	RT [min]	# Missed Cleavages
	High	AVMEQIPEIQkDSLDQFDcK	1	2	1	H0Y3W3	K11(Ub); C19(Carbamidomethyl)	0	0.002	1	1.18675	7	2508.15	-8.85099	46.1091	1
H3BPI9	Receptor protein serine/threonine kinase (Fragment) OS=Homo sapiens OX=9606 GN=AMHR2 PE=3 SV=1 - [H3BPI9_HUMAN]	0	5.23	2	1	1	1	172	19.1577	4.99561
	A2	Sequence	# PSMs	# Proteins	# Protein Groups	Protein Group Accessions	Modifications	ΔCn	q-Value	PEP	XCorr	Charge	MH+ [Da]	ΔM [ppm]	RT [min]	# Missed Cleavages
	High	YmAPELLDK	1	2	1	H3BPI9	M2(Oxidation)	0	0.002	1	1.51192	2	1095.53	-4.36038	82.3511	0
P0C2Y1	Putative neuroblastoma breakpoint family member 7 OS=Homo sapiens OX=9606 GN=NBPF7 PE=5 SV=1 - [NBPF7_HUMAN]	0	4.28	1	1	1	1	421	48.0604	4.79248
	A2	Sequence	# PSMs	# Proteins	# Protein Groups	Protein Group Accessions	Modifications	ΔCn	q-Value	PEP	XCorr	Charge	MH+ [Da]	ΔM [ppm]	RT [min]	# Missed Cleavages
	High	QkFLVTQMAGFLANQQNk	1	1	1	P0C2Y1	K2(Ub); K18(Ub)	0	0.002	1	1.49817	4	2294.21	15.9406	82.2337	1
Q8WVX6	WAPAL protein OS=Homo sapiens OX=9606 GN=WAPL PE=1 SV=1 - [Q8WVX6_HUMAN]	0	2.24	3	1	1	1	402	45.5319	5.08447
	A2	Sequence	# PSMs	# Proteins	# Protein Groups	Protein Group Accessions	Modifications	ΔCn	q-Value	PEP	XCorr	Charge	MH+ [Da]	ΔM [ppm]	RT [min]	# Missed Cleavages
	High	LLNEKDMNK	1	3	1	Q8WVX6		0	0.004	1	1.30438	2	1104.57	0.215272	52.2472	1
A0A0A0MRA3	Titin OS=Homo sapiens OX=9606 GN=TTN PE=1 SV=1 - [A0A0A0MRA3_HUMAN]	0	0.1	3	1	1	1	27118	3012.11	6.7124
	A2	Sequence	# PSMs	# Proteins	# Protein Groups	Protein Group Accessions	Modifications	ΔCn	q-Value	PEP	XCorr	Charge	MH+ [Da]	ΔM [ppm]	RT [min]	# Missed Cleavages
	High	KTSVLckWEPPLDDGGSEIINYTLEK	1	3	1	A0A0A0MRA3	C6(Carbamidomethyl); K7(Ub)	0	0.006	1	1.4078	5	3106.53	-2.82112	80.6101	2

### Sheet: PknG-UbcH7 MS
Accession	Description	Score	Coverage	# Proteins	# Unique Peptides	# Peptides	# PSMs	# AAs	MW [kDa]	calc. pI
P68036	Ubiquitin-conjugating enzyme E2 L3 OS=Homo sapiens OX=9606 GN=UBE2L3 PE=1 SV=1 - [UB2L3_HUMAN]	394.256	85.71	2	21	21	146	154	17.8502	8.51416
	A2	Sequence	# PSMs	# Proteins	# Protein Groups	Protein Group Accessions	Modifications	ΔCn	q-Value	PEP	XCorr	Charge	MH+ [Da]	ΔM [ppm]	RT [min]	# Missed Cleavages
	High	LmKELEEIR	2	2	1	P68036	M2(Oxidation)	0	0.002	0.02669	2.196	3	1176.63	-3.38804	30.5638	1
	High	IYHPNIDEkGQVcLPVISAENWKPATK	11	2	1	P68036	K9(Ub); C13(Carbamidomethyl)	0	0	5.025e-06	5.13319	4	3221.65	2.78552	71.6711	2
	High	ADLAEEYSkDR	1	1	1	P68036	K9(Ub)	0	0.002	0.02203	2.61017	2	1410.65	1.79768	28.5753	1
	High	ADLAEEYSk	1	1	1	P68036	K9(Ub)	0	0.004	0.06057	2.51382	2	1139.51	-9.11382	31.9354	0
	High	GQVcLPVISAENWKPATK	12	2	1	P68036	C4(Carbamidomethyl)	0	0	0.0007808	3.63804	2	1998.04	-3.12996	72.6374	1
	High	GQVcLPVISAENWK	2	2	1	P68036	C4(Carbamidomethyl)	0	0	0.001063	2.53701	2	1600.82	0.437444	78.4645	0
	High	FcKNAEEFTK	2	2	1	P68036	C2(Carbamidomethyl)	0	0.003	0.05348	2.24129	2	1273.58	-3.46853	22.6261	1
	High	IYHPNIDEKGQVcLPVISAENWKPATK	17	2	1	P68036	C13(Carbamidomethyl)	0	0	2.88e-05	4.69147	3	3107.6	-0.639284	71.079	2
	High	IYHPNIDEKGQVcLPVISAENWK	1	2	1	P68036	C13(Carbamidomethyl)	0	0.002	0.01296	2.89702	4	2710.36	-0.446645	75.3678	1
	High	NAEEFTKK	1	2	1	P68036		0	0.004	0.07687	1.98779	2	966.495	6.11634	13.2989	1
	High	TKIYHPNIDEK	7	2	1	P68036		0	0	0.005771	2.50049	2	1357.71	0.738324	19.4969	1
	High	ADLAEEYSKDRK	3	1	1	P68036		0	0.003	0.03462	2.44112	2	1424.71	2.86008	19.7407	2
	High	ADLAEEYSKDR	9	1	1	P68036		0	0	0.004775	2.34008	2	1296.6	-4.29545	28.1102	1
	High	IYHPNIDEK	1	2	1	P68036		0	0.004	0.06288	2.37763	3	1128.56	-5.60394	23.6472	0
	High	ADLAEEYSK	5	1	1	P68036		0	0	0.004676	2.39848	2	1025.47	-6.12758	29.4602	0
	High	LMKELEEIRK	2	2	1	P68036		0	0.003	0.03402	2.17972	3	1288.73	-2.34982	37.3611	2
	High	LMKELEEIR	1	2	1	P68036		0	0.004	0.0593	1.79721	2	1160.63	-5.88494	49.2574	1
	High	IEINFPAEYPFKPPK	14	1	1	P68036		0	0	0.001461	3.32992	3	1789.94	-5.9246	76.8339	1
	High	IEINFPAEYPFKPPKITFK	2	1	1	P68036		0	0	0.007403	1.90401	4	2279.23	-8.18205	82.5107	2
	High	IEINFPAEYPFK	5	2	1	P68036		0	0	0.002947	3.17423	2	1467.76	4.39247	82.6951	0
	High	TDQVIQSLIALVNDPQPEHPLRADLAEEYSKDR	4	1	1	P68036		0	0	0.0008569	3.37723	3	3760.9	-2.74336	84.1919	2
	High	TDQVIQSLIALVNDPQPEHPLRADLAEEYSK	8	1	1	P68036		0	0	2.778e-06	5.3321	3	3489.78	-1.55209	85.3138	1
	High	NIQVDEANLLTWQGLIVPDNPPYDKGAFR	3	1	1	P68036		0	0	0.008328	2.21501	3	3283.68	0.305471	85.369	1
	High	TDQVIQSLIALVNDPQPEHPLR	19	2	1	P68036		0	0	2.153e-05	4.93919	4	2483.31	-4.73237	86.0356	0
	High	NIQVDEANLLTWQGLIVPDNPPYDK	13	1	1	P68036		0	0	0.006368	3.68596	3	2852.44	-3.72069	86.3432	0
F5H265	Polyubiquitin-C (Fragment) OS=Homo sapiens OX=9606 GN=UBC PE=1 SV=1 - [F5H265_HUMAN]	331.01	96.64	24	12	12	134	149	16.8311	6.58057
	A2	Sequence	# PSMs	# Proteins	# Protein Groups	Protein Group Accessions	Modifications	ΔCn	q-Value	PEP	XCorr	Charge	MH+ [Da]	ΔM [ppm]	RT [min]	# Missed Cleavages
	High	TLSDYNIQkESTLHLVLR	2	20	1	F5H265	K9(Ub)	0	0.002	0.01728	2.3055	3	2244.2	2.66799	69.9361	1
	High	AKIQDKEGIPPDQQR	31	24	1	F5H265		0	0	0.0008943	3.36821	2	1722.91	-3.06612	13.7087	2
	High	IQDKEGIPPDQQR	45	24	1	F5H265		0	0	0.004078	3.29857	2	1523.79	3.82972	18.1958	1
	High	QLEDGRTLSDYNIQK	2	22	1	F5H265		0	0.002	0.01133	2.85835	3	1779.88	-5.2068	44.1676	1
	High	ESTLHLVLR	9	20	1	F5H265		0	0	0.009744	2.37433	2	1067.62	-4.72178	49.4279	0
	High	LIFAGKQLEDGR	4	23	1	F5H265		0	0	0.004075	2.85413	2	1346.74	-0.65522	48.7581	1
	High	MQIFVKTLTGK	3	21	1	F5H265		0	0.002	0.02034	1.842	2	1265.72	-4.71466	59.5419	1
	High	TLTGKTITLEVEPSDTIENVKAK	1	21	1	F5H265		0	0.002	0.02332	2.9369	3	2487.35	-2.63424	60.861	2
	High	TITLEVEPSDTIENVKAK	6	21	1	F5H265		0	0	3.299e-05	3.695	2	1987.05	-3.61219	61.6236	1
	High	TITLEVEPSDTIENVK	9	21	1	F5H265		0	0	7.001e-05	3.35457	2	1787.92	-4.28205	70.1522	0
	High	TLTGKTITLEVEPSDTIENVK	9	21	1	F5H265		0	0	0.001306	4.37216	2	2288.23	0.827696	66.9651	1
	High	TLSDYNIQKESTLHLVLR	12	20	1	F5H265		0	0	1.981e-05	3.77657	3	2130.16	1.72779	67.7591	1
	High	QLEDGRTLSDYNIQKESTLHLVLR	1	20	1	F5H265		0	0	0.008071	3.07035	3	2828.48	-4.0762	69.0721	2
P81605	Dermcidin OS=Homo sapiens OX=9606 GN=DCD PE=1 SV=2 - [DCD_HUMAN]	11.3986	22.73	1	2	2	5	110	11.2768	6.53662
	A2	Sequence	# PSMs	# Proteins	# Protein Groups	Protein Group Accessions	Modifications	ΔCn	q-Value	PEP	XCorr	Charge	MH+ [Da]	ΔM [ppm]	RT [min]	# Missed Cleavages
	High	ENAGEDPGLAR	2	1	1	P81605		0	0	0.005142	2.25116	2	1128.52	-8.70631	17.6753	0
	High	LGKDAVEDLESVGK	3	1	1	P81605		0	0	0.001019	2.622	2	1459.77	3.10249	58.3458	1
Q5D862	Filaggrin-2 OS=Homo sapiens OX=9606 GN=FLG2 PE=1 SV=1 - [FILA2_HUMAN]	4.90823	0.5	1	1	1	2	2391	247.928	8.30908
	A2	Sequence	# PSMs	# Proteins	# Protein Groups	Protein Group Accessions	Modifications	ΔCn	q-Value	PEP	XCorr	Charge	MH+ [Da]	ΔM [ppm]	RT [min]	# Missed Cleavages
	High	FSNSSSSNEFSK	2	1	1	Q5D862		0	0	0.004051	2.82951	2	1320.56	-4.66224	21.1945	0
A0A2R8Y7C0	Hemoglobin subunit alpha (Fragment) OS=Homo sapiens OX=9606 GN=HBA2 PE=1 SV=1 - [A0A2R8Y7C0_HUMAN]	4.46518	11.19	2	1	1	3	134	13.9441	9.08545
	A2	Sequence	# PSMs	# Proteins	# Protein Groups	Protein Group Accessions	Modifications	ΔCn	q-Value	PEP	XCorr	Charge	MH+ [Da]	ΔM [ppm]	RT [min]	# Missed Cleavages
	High	VGAHAGEYGAEALER	3	2	1	A0A2R8Y7C0		0	0.004	0.07473	2.38756	2	1529.74	4.42243	35.641	0
Q86YZ3	Hornerin OS=Homo sapiens OX=9606 GN=HRNR PE=1 SV=2 - [HORN_HUMAN]	3.80634	1.68	1	1	1	1	2850	282.228	10.0376
	A2	Sequence	# PSMs	# Proteins	# Protein Groups	Protein Group Accessions	Modifications	ΔCn	q-Value	PEP	XCorr	Charge	MH+ [Da]	ΔM [ppm]	RT [min]	# Missed Cleavages
	High	GPYESGSGHSSGLGHR	1	1	1	Q86YZ3		0	0	1.435e-05	3.80634	2	1584.72	2.08114	11.7047	0
C9J0E4	Cystatin-A OS=Homo sapiens OX=9606 GN=CSTA PE=1 SV=1 - [C9J0E4_HUMAN]	2.47866	22.22	2	1	1	1	63	7.08178	7.23975
	A2	Sequence	# PSMs	# Proteins	# Protein Groups	Protein Group Accessions	Modifications	ΔCn	q-Value	PEP	XCorr	Charge	MH+ [Da]	ΔM [ppm]	RT [min]	# Missed Cleavages
	High	TNETYGKLEAVQYK	1	2	1	C9J0E4		0	0.003	0.05153	2.47866	2	1643.83	0.0687526	41.3763	1
B1AN99	Trypsin-3 (Fragment) OS=Homo sapiens OX=9606 GN=PRSS3 PE=1 SV=8 - [B1AN99_HUMAN]	1.8956	7.34	2	1	1	1	177	19.2757	6.07471
	A2	Sequence	# PSMs	# Proteins	# Protein Groups	Protein Group Accessions	Modifications	ΔCn	q-Value	PEP	XCorr	Charge	MH+ [Da]	ΔM [ppm]	RT [min]	# Missed Cleavages
	High	VLEGNEQFINAAK	1	2	1	B1AN99		0	0.004	0.05651	1.8956	2	1432.74	0.560312	50.8439	0
P02452	Collagen alpha-1(I) chain OS=Homo sapiens OX=9606 GN=COL1A1 PE=1 SV=5 - [CO1A1_HUMAN]	1.71285	0.61	1	1	1	1	1464	138.857	5.79541
	A2	Sequence	# PSMs	# Proteins	# Protein Groups	Protein Group Accessions	Modifications	ΔCn	q-Value	PEP	XCorr	Charge	MH+ [Da]	ΔM [ppm]	RT [min]	# Missed Cleavages
	High	GPAGPQGPR	1	1	1	P02452		0	0.003	0.04076	1.71285	2	836.437	-0.895739	11.2514	0
D6RAJ5	Endosomal/lysosomal potassium channel TMEM175 (Fragment) OS=Homo sapiens OX=9606 GN=TMEM175 PE=4 SV=1 - [D6RAJ5_HUMAN]	0	25.93	5	1	1	1	162	18.0898	8.23584
	A2	Sequence	# PSMs	# Proteins	# Protein Groups	Protein Group Accessions	Modifications	ΔCn	q-Value	PEP	XCorr	Charge	MH+ [Da]	ΔM [ppm]	RT [min]	# Missed Cleavages
	High	HVLGIVLQGPALcFAAAIFSLFFVPLSYLLMVTVILLPYVSk	1	5	1	D6RAJ5	C13(Carbamidomethyl); K42(Ub)	0	0.002	0.02502	0.402148	3	4734.57	-18.6903	45.7357	0
P57078	Receptor-interacting serine/threonine-protein kinase 4 OS=Homo sapiens OX=9606 GN=RIPK4 PE=1 SV=1 - [RIPK4_HUMAN]	0	4.09	1	1	1	1	832	91.5535	7.1665
	A2	Sequence	# PSMs	# Proteins	# Protein Groups	Protein Group Accessions	Modifications	ΔCn	q-Value	PEP	XCorr	Charge	MH+ [Da]	ΔM [ppm]	RT [min]	# Missed Cleavages
	High	LMkILQPQDVDLALDSGASLLHLAVEAGQEEcAK	1	1	1	P57078	K3(Ub); C32(Carbamidomethyl)	0	0.003	0.05354	2.05918	4	3776.89	-7.78462	83.9222	1

### Sheet: UbcH7 K82-MS2
#1	b⁺	b²⁺	b³⁺	Seq.	y⁺	y²⁺	y³⁺	#2
1	114.09135	57.54931	38.70197	I				27
2	277.15467	139.08097	93.05641	Y	2994.51433	1497.76080	998.84296	26
3	414.21358	207.61043	138.74271	H	2831.45101	1416.22914	944.48852	25
4	511.26635	256.13681	171.09363	P	2694.39210	1347.69969	898.80222	24
5	625.30928	313.15828	209.10794	N	2597.33933	1299.17330	866.45129	23
6	738.39335	369.70031	246.80263	I	2483.29640	1242.15184	828.43698	22
7	853.42030	427.21379	285.14495	D	2370.21233	1185.60980	790.74229	21
8	982.46290	491.73509	328.15915	E	2255.18538	1128.09633	752.39998	20
9	1110.55787	555.78257	370.85747	K	2126.14278	1063.57503	709.38578	19
10	1167.57934	584.29331	389.86463	G	1998.04781	999.52754	666.68745	18
11	1295.63792	648.32260	432.55082	Q	1941.02634	971.01681	647.68030	17
12	1394.70634	697.85681	465.57363	V	1812.96776	906.98752	604.99410	16
13	1554.73699	777.87213	518.91718	C-Carbamidomethyl	1713.89934	857.45331	571.97130	15
14	1667.82106	834.41417	556.61187	L	1553.86868	777.43798	518.62774	14
15	1764.87383	882.94055	588.96279	P	1440.78461	720.89594	480.93305	13
16	1863.94225	932.47476	621.98560	V	1343.73184	672.36956	448.58213	12
17	1977.02632	989.01680	659.68029	I	1244.66342	622.83535	415.55932	11
18	2064.05835	1032.53281	688.69097	S	1131.57935	566.29331	377.86463	10
19	2135.09547	1068.05137	712.37001	A	1044.54732	522.77730	348.85396	9
20	2264.13807	1132.57267	755.38421	E	973.51020	487.25874	325.17492	8
21	2378.18100	1189.59414	793.39852	N	844.46760	422.73744	282.16072	7
22	2564.26032	1282.63380	855.42496	W	730.42467	365.71597	244.14641	6
23	2692.35529	1346.68128	898.12328	K	544.34535	272.67631	182.11997	5
24	2789.40806	1395.20767	930.47420	P	416.25038	208.62883	139.42164	4
25	2860.44518	1430.72623	954.15324	A	319.19761	160.10244	107.07072	3
26	2961.49286	1481.25007	987.83580	T	248.16049	124.58388	83.39168	2
27				K	147.11281	74.06004	49.70912	1
Note: Matched amino terminus-containing ions (b ions) are indicated in red, Matched carboxyl terminus-containing ions (y ions) are indicated in blue.

### Sheet: PknG-UbcH7 K82-MS2
#1	b⁺	b²⁺	b³⁺	b⁴⁺	Seq.	y⁺	y²⁺	y³⁺	y⁴⁺	#2
1	114.09135	57.54931	38.70197	29.27829	I					27
2	277.15467	139.08097	93.05641	70.04412	Y	3108.55725	1554.78226	1036.85727	777.89477	26
3	414.21358	207.61043	138.74271	104.30885	H	2945.49393	1473.25060	982.50283	737.12894	25
4	511.26635	256.13681	171.09363	128.57204	P	2808.43502	1404.72115	936.81652	702.86421	24
5	625.30928	313.15828	209.10794	157.08278	N	2711.38225	1356.19476	904.46560	678.60102	23
6	738.39335	369.70031	246.80263	185.35379	I	2597.33932	1299.17330	866.45129	650.09029	22
7	853.42030	427.21379	285.14495	214.11053	D	2484.25525	1242.63126	828.75660	621.81927	21
8	982.46290	491.73509	328.15915	246.37118	E	2369.22830	1185.11779	790.41428	593.06253	20
9	1224.60079	612.80403	408.87178	306.90565	K-Ub	2240.18570	1120.59649	747.40008	560.80188	19
10	1281.62226	641.31477	427.87894	321.16102	G	1998.04781	999.52754	666.68745	500.26741	18
11	1409.68084	705.34406	470.56513	353.17567	Q	1941.02634	971.01681	647.68030	486.01204	17
12	1508.74926	754.87827	503.58794	377.94277	V	1812.96776	906.98752	604.99410	453.99740	16
13	1668.77991	834.89359	556.93149	417.95044	C-Carbamidomethyl	1713.89934	857.45331	571.97130	429.23029	15
14	1781.86398	891.43563	594.62618	446.22145	L	1553.86868	777.43798	518.62774	389.22263	14
15	1878.91675	939.96201	626.97710	470.48465	P	1440.78461	720.89594	480.93305	360.95161	13
16	1977.98517	989.49622	659.99991	495.25175	V	1343.73184	672.36956	448.58213	336.68842	12
17	2091.06924	1046.03826	697.69460	523.52277	I	1244.66342	622.83535	415.55932	311.92131	11
18	2178.10127	1089.55427	726.70527	545.28078	S	1131.57935	566.29331	377.86463	283.65030	10
19	2249.13839	1125.07283	750.38431	563.04006	A	1044.54732	522.77730	348.85396	261.89229	9
20	2378.18099	1189.59413	793.39851	595.30071	E	973.51020	487.25874	325.17492	244.13301	8
21	2492.22392	1246.61560	831.41282	623.81144	N	844.46760	422.73744	282.16072	211.87236	7
22	2678.30324	1339.65526	893.43926	670.33127	W	730.42467	365.71597	244.14641	183.36163	6
23	2806.39821	1403.70274	936.13759	702.35501	K	544.34535	272.67631	182.11997	136.84180	5
24	2903.45098	1452.22913	968.48851	726.61820	P	416.25038	208.62883	139.42164	104.81805	4
25	2974.48810	1487.74769	992.16755	744.37748	A	319.19761	160.10244	107.07072	80.55486	3
26	3075.53578	1538.27153	1025.85011	769.63940	T	248.16049	124.58388	83.39168	62.79558	2
27					K	147.11281	74.06004	49.70912	37.53366	1
Note: Matched amino terminus-containing ions (b ions) are indicated in red, Matched carboxyl terminus-containing ions (y ions) are indicated in blue.
