## Supplementary material for "A *Mycobacterium tuberculosis* effector protein attacks host innate immunity by acting as an unusual ubiquitinating enzyme": Dataset S2

### Sheet: Caption
Dataset S2
List of variation sites in Mtb PknG sequence among 2501 clinical isolates from GMTV database.

### Sheet: Data
Sample ID	HIV status	Year of isolation	Lineage	Region	Gene name	Locus tag	Position	Nucleotide variation	Codon number	Amin acid	Effect	SNP/Indel disposition
GMTV000548	None	None	Beijing	Samara Oblast	pknG	Rv0410c	497254	ACC/GCC	21	T/A	Nonsyn	CDS
GMTV000549	None	None	Beijing	Samara Oblast	pknG	Rv0410c	497254	ACC/GCC	21	T/A	Nonsyn	CDS
GMTV001189	None	None	Not defined	Tibet	pknG	Rv0410c	497251	GCG/CCG	22	A/P	Nonsyn	CDS
GMTV001410	None	None	New-1,Uganda,X-type,nd	Nepal	pknG	Rv0410c	497251	GCG/CCG	22	A/P	Nonsyn	CDS
GMTV001543	None	None	New-1,Uganda,X-type,nd	Nepal	pknG	Rv0410c	497251	GCG/CCG	22	A/P	Nonsyn	CDS
GMTV000028	HIV-positive	2013	Beijing	Saint-Petersburg	pknG	Rv0410c	497237	ACG/ACA	27	T/T	Syn	CDS
GMTV002239	None	None	New-1,Uganda,X-type,nd	NA	pknG	Rv0410c	497233	CGA/AGA	28	R/R	Syn	CDS
GMTV002009	None	None	New-1,Uganda,X-type,nd	NA	pknG	Rv0410c	497201	CCC/CCA	39	P/P	Syn	CDS
GMTV002048	None	None	New-1,Uganda,X-type,nd	NA	pknG	Rv0410c	497201	CCC/CCA	39	P/P	Syn	CDS
GMTV002092	None	None	Not defined	NA	pknG	Rv0410c	497201	CCC/CCA	39	P/P	Syn	CDS
GMTV002225	None	None	New-1,Uganda,X-type,nd	NA	pknG	Rv0410c	497201	CCC/CCA	39	P/P	Syn	CDS
GMTV002238	None	None	New-1,Uganda,X-type,nd	NA	pknG	Rv0410c	497201	CCC/CCA	39	P/P	Syn	CDS
GMTV000591	None	None	Beijing	Samara Oblast	pknG	Rv0410c	497136	CGG/CAG	60	R/Q	Nonsyn	CDS
GMTV000592	None	None	Beijing	Samara Oblast	pknG	Rv0410c	497136	CGG/CAG	60	R/Q	Nonsyn	CDS
GMTV000320	None	None	Beijing	Samara Oblast	pknG	Rv0410c	497131	GCC/CCC	62	A/P	Nonsyn	CDS
GMTV000701	None	None	Beijing	Samara Oblast	pknG	Rv0410c	497131	GCC/CCC	62	A/P	Nonsyn	CDS
GMTV001072	None	None	New-1,Uganda,X-type,nd	Samara Oblast	pknG	Rv0410c	497131	GCC/CCC	62	A/P	Nonsyn	CDS
GMTV001593	None	None	Beijing	China	pknG	Rv0410c	497131	GCC/TCC	62	A/S	Nonsyn	CDS
GMTV000320	None	None	Beijing	Samara Oblast	pknG	Rv0410c	497128	ACC/CCC	63	T/P	Nonsyn	CDS
GMTV000728	None	None	Beijing	Samara Oblast	pknG	Rv0410c	497128	ACC/CCC	63	T/P	Nonsyn	CDS
GMTV000785	None	None	Beijing	Samara Oblast	pknG	Rv0410c	497128	ACC/CCC	63	T/P	Nonsyn	CDS
GMTV000963	None	None	Ural	Samara Oblast	pknG	Rv0410c	497128	ACC/CCC	63	T/P	Nonsyn	CDS
GMTV000757	None	None	Beijing	Samara Oblast	pknG	Rv0410c	497125	ACC/CCC	64	T/P	Nonsyn	CDS
GMTV000931	None	None	New-1,Uganda,X-type,nd	Samara Oblast	pknG	Rv0410c	497125	ACC/CCC	64	T/P	Nonsyn	CDS
GMTV001477	None	None	Not defined	Ethiopia	pknG	Rv0410c	497126	ACC/ACT	64	T/T	Syn	CDS
GMTV001499	None	None	Not defined	Ethiopia	pknG	Rv0410c	497126	ACC/ACT	64	T/T	Syn	CDS
GMTV001511	None	None	Not defined	Ethiopia	pknG	Rv0410c	497126	ACC/ACT	64	T/T	Syn	CDS
GMTV001558	None	None	New-1,Uganda,X-type,nd	Ethiopia	pknG	Rv0410c	497126	ACC/ACT	64	T/T	Syn	CDS
GMTV002213	None	None	New-1,Uganda,X-type,nd	NA	pknG	Rv0410c	497125	ACC/CCC	64	T/P	Nonsyn	CDS
GMTV002225	None	None	New-1,Uganda,X-type,nd	NA	pknG	Rv0410c	497119	CGG/GGG	66	R/G	Nonsyn	CDS
GMTV002231	None	None	EAI	NA	pknG	Rv0410c	497119	CGG/GGG	66	R/G	Nonsyn	CDS
GMTV000315	None	None	Beijing	Samara Oblast	pknG	Rv0410c	497112	CGC/CCC	68	R/P	Nonsyn	CDS
GMTV000866	None	None	New-1,Uganda,X-type,nd	Samara Oblast	pknG	Rv0410c	497112	CGC/CCC	68	R/P	Nonsyn	CDS
GMTV000930	None	None	New-1,Uganda,X-type,nd	Samara Oblast	pknG	Rv0410c	497112	CGC/CCC	68	R/P	Nonsyn	CDS
GMTV000964	None	None	Ural	Samara Oblast	pknG	Rv0410c	497112	CGC/CCC	68	R/P	Nonsyn	CDS
GMTV001027	None	None	Haarlem	Samara Oblast	pknG	Rv0410c	497112	CGC/CCC	68	R/P	Nonsyn	CDS
GMTV001883	None	None	New-1,Uganda,X-type,nd	NA	pknG	Rv0410c	497112	CGC/CCC	68	R/P	Nonsyn	CDS
GMTV001883	None	None	New-1,Uganda,X-type,nd	NA	pknG	Rv0410c	497112	CGC/CCC	68	R/P	Nonsyn	CDS
GMTV001895	None	None	New-1,Uganda,X-type,nd	NA	pknG	Rv0410c	497112	CGC/CCC	68	R/P	Nonsyn	CDS
GMTV001895	None	None	New-1,Uganda,X-type,nd	NA	pknG	Rv0410c	497112	CGC/CCC	68	R/P	Nonsyn	CDS
GMTV001923	None	None	New-1,Uganda,X-type,nd	NA	pknG	Rv0410c	497112	CGC/CCC	68	R/P	Nonsyn	CDS
GMTV001928	None	None	New-1,Uganda,X-type,nd	NA	pknG	Rv0410c	497112	CGC/CCC	68	R/P	Nonsyn	CDS
GMTV001948	None	None	New-1,Uganda,X-type,nd	NA	pknG	Rv0410c	497112	CGC/CCC	68	R/P	Nonsyn	CDS
GMTV001955	None	None	New-1,Uganda,X-type,nd	NA	pknG	Rv0410c	497112	CGC/CCC	68	R/P	Nonsyn	CDS
GMTV001981	None	None	New-1,Uganda,X-type,nd	NA	pknG	Rv0410c	497112	CGC/CCC	68	R/P	Nonsyn	CDS
GMTV001990	None	None	New-1,Uganda,X-type,nd	NA	pknG	Rv0410c	497112	CGC/CCC	68	R/P	Nonsyn	CDS
GMTV001998	None	None	New-1,Uganda,X-type,nd	NA	pknG	Rv0410c	497112	CGC/CCC	68	R/P	Nonsyn	CDS
GMTV002036	None	None	New-1,Uganda,X-type,nd	NA	pknG	Rv0410c	497112	CGC/CCC	68	R/P	Nonsyn	CDS
GMTV002045	None	None	New-1,Uganda,X-type,nd	NA	pknG	Rv0410c	497112	CGC/CCC	68	R/P	Nonsyn	CDS
GMTV002083	None	None	New-1,Uganda,X-type,nd	NA	pknG	Rv0410c	497112	CGC/CCC	68	R/P	Nonsyn	CDS
GMTV002085	None	None	New-1,Uganda,X-type,nd	NA	pknG	Rv0410c	497112	CGC/CCC	68	R/P	Nonsyn	CDS
GMTV002130	None	None	EAI	NA	pknG	Rv0410c	497112	CGC/CCC	68	R/P	Nonsyn	CDS
GMTV002149	None	None	New-1,Uganda,X-type,nd	NA	pknG	Rv0410c	497112	CGC/CCC	68	R/P	Nonsyn	CDS
GMTV002176	None	None	New-1,Uganda,X-type,nd	NA	pknG	Rv0410c	497112	CGC/CCC	68	R/P	Nonsyn	CDS
GMTV002181	None	None	New-1,Uganda,X-type,nd	NA	pknG	Rv0410c	497112	CGC/CCC	68	R/P	Nonsyn	CDS
GMTV002212	None	None	New-1,Uganda,X-type,nd	NA	pknG	Rv0410c	497112	CGC/CCC	68	R/P	Nonsyn	CDS
GMTV001431	None	None	Not defined	NA	pknG	Rv0410c	497108	CCG/CCA	70	P/P	Syn	CDS
GMTV000785	None	None	Beijing	Samara Oblast	pknG	Rv0410c	497083	CTG/ATG	78	L/M	Nonsyn	CDS
GMTV000786	None	None	Beijing	Samara Oblast	pknG	Rv0410c	497083	CTG/ATG	78	L/M	Nonsyn	CDS
GMTV001022	None	None	Haarlem	Samara Oblast	pknG	Rv0410c	497072	ATC/ATT	82	I/I	Syn	CDS
GMTV000727	None	None	Beijing	Samara Oblast	pknG	Rv0410c	497023	GTG/ATG	98	V/M	Nonsyn	CDS
GMTV001555	None	None	Beijing	China	pknG	Rv0410c	496937	GGC/GGA	127	G/G	Syn	CDS
GMTV001572	None	None	Beijing	Vietnam	pknG	Rv0410c	496937	GGC/GGA	127	G/G	Syn	CDS
GMTV001566	None	None	Not defined	Ghana	pknG	Rv0410c	496919	GGC/GGA	133	G/G	Syn	CDS
GMTV001413	None	None	Not defined	India	pknG	Rv0410c	496882	GAC/CAC	145	D/H	Nonsyn	CDS
GMTV001417	None	None	EAI	India	pknG	Rv0410c	496882	GAC/CAC	145	D/H	Nonsyn	CDS
GMTV001447	None	None	EAI	India	pknG	Rv0410c	496882	GAC/CAC	145	D/H	Nonsyn	CDS
GMTV001628	None	None	New-1,Uganda,X-type,nd	The Netherlands	pknG	Rv0410c	496876	GTC/TTC	147	V/F	Nonsyn	CDS
GMTV001377	None	None	EAI	Burma	pknG	Rv0410c	496840	CAC/TAC	159	H/Y	Nonsyn	CDS
GMTV001510	None	None	Not defined	Nepal	pknG	Rv0410c	496840	CAC/TAC	159	H/Y	Nonsyn	CDS
GMTV001654	None	None	New-1,Uganda,X-type,nd	The Netherlands	pknG	Rv0410c	496840	CAC/TAC	159	H/Y	Nonsyn	CDS
GMTV001654	None	None	New-1,Uganda,X-type,nd	The Netherlands	pknG	Rv0410c	496840	CAC/TAC	159	H/Y	Nonsyn	CDS
GMTV001679	None	None	New-1,Uganda,X-type,nd	The Netherlands	pknG	Rv0410c	496840	CAC/TAC	159	H/Y	Nonsyn	CDS
GMTV001679	None	None	New-1,Uganda,X-type,nd	The Netherlands	pknG	Rv0410c	496840	CAC/TAC	159	H/Y	Nonsyn	CDS
GMTV001694	None	None	New-1,Uganda,X-type,nd	The Netherlands	pknG	Rv0410c	496840	CAC/TAC	159	H/Y	Nonsyn	CDS
GMTV001694	None	None	New-1,Uganda,X-type,nd	The Netherlands	pknG	Rv0410c	496840	CAC/TAC	159	H/Y	Nonsyn	CDS
GMTV001831	None	None	New-1,Uganda,X-type,nd	The Netherlands	pknG	Rv0410c	496840	CAC/TAC	159	H/Y	Nonsyn	CDS
GMTV001831	None	None	New-1,Uganda,X-type,nd	The Netherlands	pknG	Rv0410c	496840	CAC/TAC	159	H/Y	Nonsyn	CDS
GMTV001840	None	None	New-1,Uganda,X-type,nd	NA	pknG	Rv0410c	496840	CAC/TAC	159	H/Y	Nonsyn	CDS
GMTV001840	None	None	New-1,Uganda,X-type,nd	NA	pknG	Rv0410c	496840	CAC/TAC	159	H/Y	Nonsyn	CDS
GMTV001850	None	None	EAI	NA	pknG	Rv0410c	496840	CAC/TAC	159	H/Y	Nonsyn	CDS
GMTV001872	None	None	EAI	NA	pknG	Rv0410c	496840	CAC/TAC	159	H/Y	Nonsyn	CDS
GMTV001878	None	None	EAI	NA	pknG	Rv0410c	496840	CAC/TAC	159	H/Y	Nonsyn	CDS
GMTV001882	None	None	New-1,Uganda,X-type,nd	NA	pknG	Rv0410c	496840	CAC/TAC	159	H/Y	Nonsyn	CDS
GMTV001882	None	None	New-1,Uganda,X-type,nd	NA	pknG	Rv0410c	496840	CAC/TAC	159	H/Y	Nonsyn	CDS
GMTV001884	None	None	EAI	NA	pknG	Rv0410c	496840	CAC/TAC	159	H/Y	Nonsyn	CDS
GMTV001914	None	None	Beijing	NA	pknG	Rv0410c	496840	CAC/TAC	159	H/Y	Nonsyn	CDS
GMTV001964	None	None	Haarlem	NA	pknG	Rv0410c	496840	CAC/TAC	159	H/Y	Nonsyn	CDS
GMTV001981	None	None	New-1,Uganda,X-type,nd	NA	pknG	Rv0410c	496840	CAC/TAC	159	H/Y	Nonsyn	CDS
GMTV002011	None	None	New-1,Uganda,X-type,nd	NA	pknG	Rv0410c	496840	CAC/TAC	159	H/Y	Nonsyn	CDS
GMTV002034	None	None	New-1,Uganda,X-type,nd	NA	pknG	Rv0410c	496840	CAC/TAC	159	H/Y	Nonsyn	CDS
GMTV002097	None	None	New-1,Uganda,X-type,nd	NA	pknG	Rv0410c	496840	CAC/TAC	159	H/Y	Nonsyn	CDS
GMTV002124	None	None	New-1,Uganda,X-type,nd	NA	pknG	Rv0410c	496840	CAC/TAC	159	H/Y	Nonsyn	CDS
GMTV002195	None	None	New-1,Uganda,X-type,nd	NA	pknG	Rv0410c	496840	CAC/TAC	159	H/Y	Nonsyn	CDS
GMTV002209	None	None	New-1,Uganda,X-type,nd	NA	pknG	Rv0410c	496840	CAC/TAC	159	H/Y	Nonsyn	CDS
GMTV002211	None	None	New-1,Uganda,X-type,nd	NA	pknG	Rv0410c	496840	CAC/TAC	159	H/Y	Nonsyn	CDS
GMTV002223	None	None	Not defined	NA	pknG	Rv0410c	496840	CAC/TAC	159	H/Y	Nonsyn	CDS
GMTV002237	None	None	New-1,Uganda,X-type,nd	NA	pknG	Rv0410c	496840	CAC/TAC	159	H/Y	Nonsyn	CDS
GMTV001546	None	None	Beijing	China	pknG	Rv0410c	496766	CTG/CTA	184	L/L	Syn	CDS
GMTV000027	HIV-positive	2011	New-1,Uganda,X-type,nd	Ulyanovsk Oblast	pknG	Rv0410c	496741	CAG/TAG	192	Q/Stop	Nonsyn	CDS
GMTV002083	None	None	New-1,Uganda,X-type,nd	NA	pknG	Rv0410c	496734	ATG/ACG	194	Start/T	Nonsyn	CDS
GMTV000944	None	None	New-1,Uganda,X-type,nd	Samara Oblast	pknG	Rv0410c	496733	ATG/ATA	195	M/I	Nonsyn	CDS
GMTV000945	None	None	New-1,Uganda,X-type,nd	Samara Oblast	pknG	Rv0410c	496733	ATG/ATA	195	M/I	Nonsyn	CDS
GMTV002068	None	None	New-1,Uganda,X-type,nd	NA	pknG	Rv0410c	496697	GTG/GTA	207	V/V	Syn	CDS
GMTV001112	None	None	New-1,Uganda,X-type,nd	Fujian	pknG	Rv0410c	496597	CTC/TTC	240	L/F	Nonsyn	CDS
GMTV001715	None	None	New-1,Uganda,X-type,nd	The Netherlands	pknG	Rv0410c	496544	CTG/CTA	258	L/L	Syn	CDS
GMTV001755	None	None	New-1,Uganda,X-type,nd	The Netherlands	pknG	Rv0410c	496544	CTG/CTA	258	L/L	Syn	CDS
GMTV000829	None	None	New-1,Uganda,X-type,nd	Samara Oblast	pknG	Rv0410c	496511	CAT/CAC	269	H/H	Syn	CDS
GMTV000830	None	None	New-1,Uganda,X-type,nd	Samara Oblast	pknG	Rv0410c	496511	CAT/CAC	269	H/H	Syn	CDS
GMTV001613	None	1992	New-1,Uganda,X-type,nd	Quebec	pknG	Rv0410c	496334	GAC/GAG	328	D/E	Nonsyn	CDS
GMTV001621	None	2012	New-1,Uganda,X-type,nd	Quebec	pknG	Rv0410c	496305	GCG/GAG	337	A/E	Nonsyn	CDS
GMTV000016	HIV-negative	2012	Ural	Kalmykia Republic	pknG	Rv0410c	496289	CTG/CTA	343	L/L	Syn	CDS
GMTV000028	HIV-positive	2013	Beijing	Saint-Petersburg	pknG	Rv0410c	496285	ACC/GCC	344	T/A	Nonsyn	CDS
GMTV001477	None	None	Not defined	Ethiopia	pknG	Rv0410c	496284	ACC/AAC	344	T/N	Nonsyn	CDS
GMTV001499	None	None	Not defined	Ethiopia	pknG	Rv0410c	496284	ACC/AAC	344	T/N	Nonsyn	CDS
GMTV001511	None	None	Not defined	Ethiopia	pknG	Rv0410c	496284	ACC/AAC	344	T/N	Nonsyn	CDS
GMTV001558	None	None	New-1,Uganda,X-type,nd	Ethiopia	pknG	Rv0410c	496284	ACC/AAC	344	T/N	Nonsyn	CDS
GMTV000594	None	None	Beijing	Samara Oblast	pknG	Rv0410c	496281	CGC/CTC	345	R/L	Nonsyn	CDS
GMTV001208	None	None	New-1,Uganda,X-type,nd	Shanghai	pknG	Rv0410c	496275	GGC/GCC	347	G/A	Nonsyn	CDS
GMTV002227	None	None	New-1,Uganda,X-type,nd	NA	pknG	Rv0410c	496238	GTG/GTT	360	V/V	Syn	CDS
GMTV002065	None	None	New-1,Uganda,X-type,nd	NA	pknG	Rv0410c	496167	ACC/ATC	383	T/I	Nonsyn	CDS
GMTV001117	None	None	New-1,Uganda,X-type,nd	Fujian	pknG	Rv0410c	496157	GAA/GAC	387	E/D	Nonsyn	CDS
GMTV000820	None	None	New-1,Uganda,X-type,nd	Samara Oblast	pknG	Rv0410c	496121	GAG/GAC	399	E/D	Nonsyn	CDS
GMTV001192	None	None	New-1,Uganda,X-type,nd	Tibet	pknG	Rv0410c	496119	GTG/GGG	399	V/G	Nonsyn	CDS
GMTV002062	None	None	New-1,Uganda,X-type,nd	NA	pknG	Rv0410c	495998	GTG/GTA	440	V/V	Syn	CDS
GMTV000834	None	None	New-1,Uganda,X-type,nd	Samara Oblast	pknG	Rv0410c	495923	GCA/GCG	465	A/A	Syn	CDS
GMTV001837	None	None	Not defined	NA	pknG	Rv0410c	495895	TCC/CCC	474	S/P	Nonsyn	CDS
GMTV001840	None	None	New-1,Uganda,X-type,nd	NA	pknG	Rv0410c	495895	TCC/CCC	474	S/P	Nonsyn	CDS
GMTV001848	None	None	EAI	NA	pknG	Rv0410c	495895	TCC/CCC	474	S/P	Nonsyn	CDS
GMTV001853	None	None	New-1,Uganda,X-type,nd	NA	pknG	Rv0410c	495895	TCC/CCC	474	S/P	Nonsyn	CDS
GMTV001858	None	None	New-1,Uganda,X-type,nd	NA	pknG	Rv0410c	495895	TCC/CCC	474	S/P	Nonsyn	CDS
GMTV001864	None	None	New-1,Uganda,X-type,nd	NA	pknG	Rv0410c	495895	TCC/CCC	474	S/P	Nonsyn	CDS
GMTV001869	None	None	New-1,Uganda,X-type,nd	NA	pknG	Rv0410c	495895	TCC/CCC	474	S/P	Nonsyn	CDS
GMTV001872	None	None	EAI	NA	pknG	Rv0410c	495895	TCC/CCC	474	S/P	Nonsyn	CDS
GMTV001879	None	None	New-1,Uganda,X-type,nd	NA	pknG	Rv0410c	495895	TCC/CCC	474	S/P	Nonsyn	CDS
GMTV001885	None	None	New-1,Uganda,X-type,nd	NA	pknG	Rv0410c	495895	TCC/CCC	474	S/P	Nonsyn	CDS
GMTV001888	None	None	New-1,Uganda,X-type,nd	NA	pknG	Rv0410c	495895	TCC/CCC	474	S/P	Nonsyn	CDS
GMTV002241	None	None	New-1,Uganda,X-type,nd	NA	pknG	Rv0410c	495895	TCC/CCC	474	S/P	Nonsyn	CDS
GMTV001719	None	None	New-1,Uganda,X-type,nd	The Netherlands	pknG	Rv0410c	495846	GCG/GTG	490	A/V	Nonsyn	CDS
GMTV001719	None	None	New-1,Uganda,X-type,nd	The Netherlands	pknG	Rv0410c	495846	GCG/GTG	490	A/V	Nonsyn	CDS
GMTV000136	None	None	New-1,Uganda,X-type,nd	Samara Oblast	pknG	Rv0410c	495823	TTC/ATC	498	F/I	Nonsyn	CDS
GMTV000175	None	None	New-1,Uganda,X-type,nd	Samara Oblast	pknG	Rv0410c	495823	TTC/ATC	498	F/I	Nonsyn	CDS
GMTV000857	None	None	New-1,Uganda,X-type,nd	Samara Oblast	pknG	Rv0410c	495823	TTC/ATC	498	F/I	Nonsyn	CDS
GMTV000858	None	None	New-1,Uganda,X-type,nd	Samara Oblast	pknG	Rv0410c	495823	TTC/ATC	498	F/I	Nonsyn	CDS
GMTV001840	None	None	New-1,Uganda,X-type,nd	NA	pknG	Rv0410c	495806	GAG/GAC	504	E/D	Nonsyn	CDS
GMTV001843	None	None	New-1,Uganda,X-type,nd	NA	pknG	Rv0410c	495806	GAG/GAC	504	E/D	Nonsyn	CDS
GMTV001851	None	None	New-1,Uganda,X-type,nd	NA	pknG	Rv0410c	495806	GAG/GAC	504	E/D	Nonsyn	CDS
GMTV001858	None	None	New-1,Uganda,X-type,nd	NA	pknG	Rv0410c	495806	GAG/GAC	504	E/D	Nonsyn	CDS
GMTV001869	None	None	New-1,Uganda,X-type,nd	NA	pknG	Rv0410c	495806	GAG/GAC	504	E/D	Nonsyn	CDS
GMTV001873	None	None	New-1,Uganda,X-type,nd	NA	pknG	Rv0410c	495806	GAG/GAC	504	E/D	Nonsyn	CDS
GMTV001879	None	None	New-1,Uganda,X-type,nd	NA	pknG	Rv0410c	495806	GAG/GAC	504	E/D	Nonsyn	CDS
GMTV001884	None	None	EAI	NA	pknG	Rv0410c	495806	GAG/GAC	504	E/D	Nonsyn	CDS
GMTV001888	None	None	New-1,Uganda,X-type,nd	NA	pknG	Rv0410c	495806	GAG/GAC	504	E/D	Nonsyn	CDS
GMTV001890	None	None	Not defined	NA	pknG	Rv0410c	495806	GAG/GAC	504	E/D	Nonsyn	CDS
GMTV001714	None	None	New-1,Uganda,X-type,nd	The Netherlands	pknG	Rv0410c	495763	GTG/ATG	518	V/M	Nonsyn	CDS
GMTV000028	HIV-positive	2013	Beijing	Saint-Petersburg	pknG	Rv0410c	495711	CGA/CTA	535	R/L	Nonsyn	CDS
GMTV001555	None	None	Beijing	China	pknG	Rv0410c	495682	GCC/TCC	545	A/S	Nonsyn	CDS
GMTV001572	None	None	Beijing	Vietnam	pknG	Rv0410c	495682	GCC/TCC	545	A/S	Nonsyn	CDS
GMTV001572	None	None	Beijing	Vietnam	pknG	Rv0410c	495651	GCC/GTC	555	A/V	Nonsyn	CDS
GMTV000066	None	None	New-1,Uganda,X-type,nd	Saint-Petersburg	pknG	Rv0410c	495621	ACC/ATC	565	T/I	Nonsyn	CDS
GMTV002069	None	None	EAI	NA	pknG	Rv0410c	495603	GCG/GTG	571	A/V	Nonsyn	CDS
GMTV000598	None	None	Beijing	Samara Oblast	pknG	Rv0410c	495491	GGA/GGG	609	G/G	Syn	CDS
GMTV000599	None	None	Beijing	Samara Oblast	pknG	Rv0410c	495491	GGA/GGG	609	G/G	Syn	CDS
GMTV001377	None	None	EAI	Burma	pknG	Rv0410c	495473	TCG/TCA	615	S/S	Syn	CDS
GMTV001404	None	None	New-1,Uganda,X-type,nd	Sri Lanka	pknG	Rv0410c	495473	TCG/TCA	615	S/S	Syn	CDS
GMTV001413	None	None	Not defined	India	pknG	Rv0410c	495473	TCG/TCA	615	S/S	Syn	CDS
GMTV001415	None	None	EAI	Vietnam	pknG	Rv0410c	495473	TCG/TCA	615	S/S	Syn	CDS
GMTV001417	None	None	EAI	India	pknG	Rv0410c	495473	TCG/TCA	615	S/S	Syn	CDS
GMTV001421	None	None	New-1,Uganda,X-type,nd	Ethiopia	pknG	Rv0410c	495473	TCG/TCA	615	S/S	Syn	CDS
GMTV001424	None	None	Not defined	Nepal	pknG	Rv0410c	495473	TCG/TCA	615	S/S	Syn	CDS
GMTV001444	None	None	EAI	Philippines	pknG	Rv0410c	495473	TCG/TCA	615	S/S	Syn	CDS
GMTV001447	None	None	EAI	India	pknG	Rv0410c	495473	TCG/TCA	615	S/S	Syn	CDS
GMTV001452	None	None	New-1,Uganda,X-type,nd	Cambodia	pknG	Rv0410c	495473	TCG/TCA	615	S/S	Syn	CDS
GMTV001464	None	None	Not defined	Vietnam	pknG	Rv0410c	495473	TCG/TCA	615	S/S	Syn	CDS
GMTV001480	None	None	EAI	Vietnam	pknG	Rv0410c	495473	TCG/TCA	615	S/S	Syn	CDS
GMTV001494	None	None	EAI	Singapore	pknG	Rv0410c	495473	TCG/TCA	615	S/S	Syn	CDS
GMTV001510	None	None	Not defined	Nepal	pknG	Rv0410c	495473	TCG/TCA	615	S/S	Syn	CDS
GMTV001517	None	None	Not defined	India	pknG	Rv0410c	495473	TCG/TCA	615	S/S	Syn	CDS
GMTV001520	None	None	New-1,Uganda,X-type,nd	Serbia	pknG	Rv0410c	495473	TCG/TCA	615	S/S	Syn	CDS
GMTV001594	None	None	New-1,Uganda,X-type,nd	Ethiopia	pknG	Rv0410c	495473	TCG/TCA	615	S/S	Syn	CDS
GMTV001595	None	None	Not defined	Nepal	pknG	Rv0410c	495473	TCG/TCA	615	S/S	Syn	CDS
GMTV001654	None	None	New-1,Uganda,X-type,nd	The Netherlands	pknG	Rv0410c	495473	TCG/TCA	615	S/S	Syn	CDS
GMTV001654	None	None	New-1,Uganda,X-type,nd	The Netherlands	pknG	Rv0410c	495473	TCG/TCA	615	S/S	Syn	CDS
GMTV001679	None	None	New-1,Uganda,X-type,nd	The Netherlands	pknG	Rv0410c	495473	TCG/TCA	615	S/S	Syn	CDS
GMTV001679	None	None	New-1,Uganda,X-type,nd	The Netherlands	pknG	Rv0410c	495473	TCG/TCA	615	S/S	Syn	CDS
GMTV001694	None	None	New-1,Uganda,X-type,nd	The Netherlands	pknG	Rv0410c	495473	TCG/TCA	615	S/S	Syn	CDS
GMTV001694	None	None	New-1,Uganda,X-type,nd	The Netherlands	pknG	Rv0410c	495473	TCG/TCA	615	S/S	Syn	CDS
GMTV001698	None	None	New-1,Uganda,X-type,nd	The Netherlands	pknG	Rv0410c	495473	TCG/TCA	615	S/S	Syn	CDS
GMTV001698	None	None	New-1,Uganda,X-type,nd	The Netherlands	pknG	Rv0410c	495473	TCG/TCA	615	S/S	Syn	CDS
GMTV001702	None	None	New-1,Uganda,X-type,nd	The Netherlands	pknG	Rv0410c	495473	TCG/TCA	615	S/S	Syn	CDS
GMTV001702	None	None	New-1,Uganda,X-type,nd	The Netherlands	pknG	Rv0410c	495473	TCG/TCA	615	S/S	Syn	CDS
GMTV001720	None	None	EAI	The Netherlands	pknG	Rv0410c	495473	TCG/TCA	615	S/S	Syn	CDS
GMTV001735	None	None	EAI	The Netherlands	pknG	Rv0410c	495473	TCG/TCA	615	S/S	Syn	CDS
GMTV001739	None	None	EAI	The Netherlands	pknG	Rv0410c	495473	TCG/TCA	615	S/S	Syn	CDS
GMTV001740	None	None	Haarlem	The Netherlands	pknG	Rv0410c	495473	TCG/TCA	615	S/S	Syn	CDS
GMTV001740	None	None	Haarlem	The Netherlands	pknG	Rv0410c	495473	TCG/TCA	615	S/S	Syn	CDS
GMTV001746	None	None	EAI	The Netherlands	pknG	Rv0410c	495473	TCG/TCA	615	S/S	Syn	CDS
GMTV001769	None	None	New-1,Uganda,X-type,nd	The Netherlands	pknG	Rv0410c	495473	TCG/TCA	615	S/S	Syn	CDS
GMTV001769	None	None	New-1,Uganda,X-type,nd	The Netherlands	pknG	Rv0410c	495473	TCG/TCA	615	S/S	Syn	CDS
GMTV001814	None	None	Not defined	The Netherlands	pknG	Rv0410c	495473	TCG/TCA	615	S/S	Syn	CDS
GMTV001814	None	None	Not defined	The Netherlands	pknG	Rv0410c	495473	TCG/TCA	615	S/S	Syn	CDS
GMTV001814	None	None	Not defined	The Netherlands	pknG	Rv0410c	495473	TCG/TCA	615	S/S	Syn	CDS
GMTV001817	None	None	Not defined	The Netherlands	pknG	Rv0410c	495473	TCG/TCA	615	S/S	Syn	CDS
GMTV001831	None	None	New-1,Uganda,X-type,nd	The Netherlands	pknG	Rv0410c	495473	TCG/TCA	615	S/S	Syn	CDS
GMTV001831	None	None	New-1,Uganda,X-type,nd	The Netherlands	pknG	Rv0410c	495473	TCG/TCA	615	S/S	Syn	CDS
GMTV001840	None	None	New-1,Uganda,X-type,nd	NA	pknG	Rv0410c	495473	TCG/TCA	615	S/S	Syn	CDS
GMTV001840	None	None	New-1,Uganda,X-type,nd	NA	pknG	Rv0410c	495473	TCG/TCA	615	S/S	Syn	CDS
GMTV001850	None	None	EAI	NA	pknG	Rv0410c	495473	TCG/TCA	615	S/S	Syn	CDS
GMTV001853	None	None	New-1,Uganda,X-type,nd	NA	pknG	Rv0410c	495473	TCG/TCA	615	S/S	Syn	CDS
GMTV001853	None	None	New-1,Uganda,X-type,nd	NA	pknG	Rv0410c	495473	TCG/TCA	615	S/S	Syn	CDS
GMTV001871	None	None	EAI	NA	pknG	Rv0410c	495473	TCG/TCA	615	S/S	Syn	CDS
GMTV001874	None	None	New-1,Uganda,X-type,nd	NA	pknG	Rv0410c	495473	TCG/TCA	615	S/S	Syn	CDS
GMTV001874	None	None	New-1,Uganda,X-type,nd	NA	pknG	Rv0410c	495473	TCG/TCA	615	S/S	Syn	CDS
GMTV001875	None	None	New-1,Uganda,X-type,nd	NA	pknG	Rv0410c	495473	TCG/TCA	615	S/S	Syn	CDS
GMTV001875	None	None	New-1,Uganda,X-type,nd	NA	pknG	Rv0410c	495473	TCG/TCA	615	S/S	Syn	CDS
GMTV001878	None	None	EAI	NA	pknG	Rv0410c	495473	TCG/TCA	615	S/S	Syn	CDS
GMTV001878	None	None	EAI	NA	pknG	Rv0410c	495473	TCG/TCA	615	S/S	Syn	CDS
GMTV001878	None	None	EAI	NA	pknG	Rv0410c	495473	TCG/TCA	615	S/S	Syn	CDS
GMTV001882	None	None	New-1,Uganda,X-type,nd	NA	pknG	Rv0410c	495473	TCG/TCA	615	S/S	Syn	CDS
GMTV001882	None	None	New-1,Uganda,X-type,nd	NA	pknG	Rv0410c	495473	TCG/TCA	615	S/S	Syn	CDS
GMTV001884	None	None	EAI	NA	pknG	Rv0410c	495473	TCG/TCA	615	S/S	Syn	CDS
GMTV001884	None	None	EAI	NA	pknG	Rv0410c	495473	TCG/TCA	615	S/S	Syn	CDS
GMTV001884	None	None	EAI	NA	pknG	Rv0410c	495473	TCG/TCA	615	S/S	Syn	CDS
GMTV001886	None	None	New-1,Uganda,X-type,nd	NA	pknG	Rv0410c	495473	TCG/TCA	615	S/S	Syn	CDS
GMTV001886	None	None	New-1,Uganda,X-type,nd	NA	pknG	Rv0410c	495473	TCG/TCA	615	S/S	Syn	CDS
GMTV001891	None	None	New-1,Uganda,X-type,nd	NA	pknG	Rv0410c	495473	TCG/TCA	615	S/S	Syn	CDS
GMTV001891	None	None	New-1,Uganda,X-type,nd	NA	pknG	Rv0410c	495473	TCG/TCA	615	S/S	Syn	CDS
GMTV001897	None	None	New-1,Uganda,X-type,nd	NA	pknG	Rv0410c	495473	TCG/TCA	615	S/S	Syn	CDS
GMTV001897	None	None	New-1,Uganda,X-type,nd	NA	pknG	Rv0410c	495473	TCG/TCA	615	S/S	Syn	CDS
GMTV001914	None	None	Beijing	NA	pknG	Rv0410c	495473	TCG/TCA	615	S/S	Syn	CDS
GMTV001964	None	None	Haarlem	NA	pknG	Rv0410c	495473	TCG/TCA	615	S/S	Syn	CDS
GMTV001976	None	None	New-1,Uganda,X-type,nd	NA	pknG	Rv0410c	495473	TCG/TCA	615	S/S	Syn	CDS
GMTV001981	None	None	New-1,Uganda,X-type,nd	NA	pknG	Rv0410c	495473	TCG/TCA	615	S/S	Syn	CDS
GMTV001991	None	None	New-1,Uganda,X-type,nd	NA	pknG	Rv0410c	495473	TCG/TCA	615	S/S	Syn	CDS
GMTV002009	None	None	New-1,Uganda,X-type,nd	NA	pknG	Rv0410c	495473	TCG/TCA	615	S/S	Syn	CDS
GMTV002011	None	None	New-1,Uganda,X-type,nd	NA	pknG	Rv0410c	495473	TCG/TCA	615	S/S	Syn	CDS
GMTV002034	None	None	New-1,Uganda,X-type,nd	NA	pknG	Rv0410c	495473	TCG/TCA	615	S/S	Syn	CDS
GMTV002048	None	None	New-1,Uganda,X-type,nd	NA	pknG	Rv0410c	495473	TCG/TCA	615	S/S	Syn	CDS
GMTV002050	None	None	New-1,Uganda,X-type,nd	NA	pknG	Rv0410c	495473	TCG/TCA	615	S/S	Syn	CDS
GMTV002083	None	None	New-1,Uganda,X-type,nd	NA	pknG	Rv0410c	495473	TCG/TCA	615	S/S	Syn	CDS
GMTV002092	None	None	Not defined	NA	pknG	Rv0410c	495473	TCG/TCA	615	S/S	Syn	CDS
GMTV002097	None	None	New-1,Uganda,X-type,nd	NA	pknG	Rv0410c	495473	TCG/TCA	615	S/S	Syn	CDS
GMTV002124	None	None	New-1,Uganda,X-type,nd	NA	pknG	Rv0410c	495473	TCG/TCA	615	S/S	Syn	CDS
GMTV002171	None	None	New-1,Uganda,X-type,nd	NA	pknG	Rv0410c	495473	TCG/TCA	615	S/S	Syn	CDS
GMTV002195	None	None	New-1,Uganda,X-type,nd	NA	pknG	Rv0410c	495473	TCG/TCA	615	S/S	Syn	CDS
GMTV002204	None	None	New-1,Uganda,X-type,nd	NA	pknG	Rv0410c	495473	TCG/TCA	615	S/S	Syn	CDS
GMTV002209	None	None	New-1,Uganda,X-type,nd	NA	pknG	Rv0410c	495473	TCG/TCA	615	S/S	Syn	CDS
GMTV002211	None	None	New-1,Uganda,X-type,nd	NA	pknG	Rv0410c	495473	TCG/TCA	615	S/S	Syn	CDS
GMTV002223	None	None	Not defined	NA	pknG	Rv0410c	495473	TCG/TCA	615	S/S	Syn	CDS
GMTV002225	None	None	New-1,Uganda,X-type,nd	NA	pknG	Rv0410c	495473	TCG/TCA	615	S/S	Syn	CDS
GMTV002229	None	None	New-1,Uganda,X-type,nd	NA	pknG	Rv0410c	495473	TCG/TCA	615	S/S	Syn	CDS
GMTV002237	None	None	New-1,Uganda,X-type,nd	NA	pknG	Rv0410c	495473	TCG/TCA	615	S/S	Syn	CDS
GMTV002244	None	None	New-1,Uganda,X-type,nd	NA	pknG	Rv0410c	495473	TCG/TCA	615	S/S	Syn	CDS
GMTV001649	None	None	New-1,Uganda,X-type,nd	The Netherlands	pknG	Rv0410c	495423	CCC/CTC	631	P/L	Nonsyn	CDS
GMTV001686	None	None	New-1,Uganda,X-type,nd	The Netherlands	pknG	Rv0410c	495423	CCC/CTC	631	P/L	Nonsyn	CDS
GMTV001730	None	None	New-1,Uganda,X-type,nd	The Netherlands	pknG	Rv0410c	495423	CCC/CTC	631	P/L	Nonsyn	CDS
GMTV001730	None	None	New-1,Uganda,X-type,nd	The Netherlands	pknG	Rv0410c	495423	CCC/CTC	631	P/L	Nonsyn	CDS
GMTV001807	None	None	New-1,Uganda,X-type,nd	The Netherlands	pknG	Rv0410c	495423	CCC/CTC	631	P/L	Nonsyn	CDS
GMTV001855	None	None	New-1,Uganda,X-type,nd	NA	pknG	Rv0410c	495423	CCC/CTC	631	P/L	Nonsyn	CDS
GMTV001877	None	None	New-1,Uganda,X-type,nd	NA	pknG	Rv0410c	495423	CCC/CTC	631	P/L	Nonsyn	CDS
GMTV002180	None	None	New-1,Uganda,X-type,nd	NA	pknG	Rv0410c	495423	CCC/CTC	631	P/L	Nonsyn	CDS
GMTV001857	None	None	New-1,Uganda,X-type,nd	NA	pknG	Rv0410c	495415	CGG/AGG	634	R/R	Syn	CDS
GMTV001685	None	None	Not defined	The Netherlands	pknG	Rv0410c	495397	CGG/TGG	640	R/W	Nonsyn	CDS
GMTV001685	None	None	Not defined	The Netherlands	pknG	Rv0410c	495397	CGG/TGG	640	R/W	Nonsyn	CDS
GMTV001958	None	None	New-1,Uganda,X-type,nd	NA	pknG	Rv0410c	495394	CTG/TTG	641	L/L	Syn	CDS
GMTV001434	None	None	Not defined	Ghana	pknG	Rv0410c	495322	GCC/ACC	665	A/T	Nonsyn	CDS
GMTV001456	None	None	Not defined	Ghana	pknG	Rv0410c	495322	GCC/ACC	665	A/T	Nonsyn	CDS
GMTV001472	None	None	Not defined	Ghana	pknG	Rv0410c	495322	GCC/ACC	665	A/T	Nonsyn	CDS
GMTV001524	None	None	Not defined	Sierra Leone	pknG	Rv0410c	495322	GCC/ACC	665	A/T	Nonsyn	CDS
GMTV001566	None	None	Not defined	Ghana	pknG	Rv0410c	495322	GCC/ACC	665	A/T	Nonsyn	CDS
GMTV001582	None	None	Not defined	Ghana	pknG	Rv0410c	495322	GCC/ACC	665	A/T	Nonsyn	CDS
GMTV001007	None	None	Ural	Samara Oblast	pknG	Rv0410c	495299	CCC/CCT	673	P/P	Syn	CDS
GMTV001008	None	None	Ural	Samara Oblast	pknG	Rv0410c	495299	CCC/CCT	673	P/P	Syn	CDS
GMTV002017	None	None	New-1,Uganda,X-type,nd	NA	pknG	Rv0410c	495294	ACC/AGC	674	T/S	Nonsyn	CDS
GMTV002198	None	None	New-1,Uganda,X-type,nd	NA	pknG	Rv0410c	495294	ACC/AGC	674	T/S	Nonsyn	CDS
GMTV001867	None	None	New-1,Uganda,X-type,nd	NA	pknG	Rv0410c	495273	ATC/ACC	681	I/T	Nonsyn	CDS
GMTV001867	None	None	New-1,Uganda,X-type,nd	NA	pknG	Rv0410c	495273	ATC/ACC	681	I/T	Nonsyn	CDS
GMTV000835	None	None	New-1,Uganda,X-type,nd	Samara Oblast	pknG	Rv0410c	495254	GGT/GGC	688	G/G	Syn	CDS
GMTV000842	None	None	New-1,Uganda,X-type,nd	Samara Oblast	pknG	Rv0410c	495226	AAG/GAG	697	K/E	Nonsyn	CDS
GMTV001444	None	None	EAI	Philippines	pknG	Rv0410c	495198	TTC/TCC	706	F/S	Nonsyn	CDS
GMTV001735	None	None	EAI	The Netherlands	pknG	Rv0410c	495198	TTC/TCC	706	F/S	Nonsyn	CDS
GMTV001739	None	None	EAI	The Netherlands	pknG	Rv0410c	495198	TTC/TCC	706	F/S	Nonsyn	CDS
GMTV001746	None	None	EAI	The Netherlands	pknG	Rv0410c	495198	TTC/TCC	706	F/S	Nonsyn	CDS
GMTV001814	None	None	Not defined	The Netherlands	pknG	Rv0410c	495198	TTC/TCC	706	F/S	Nonsyn	CDS
GMTV001817	None	None	Not defined	The Netherlands	pknG	Rv0410c	495198	TTC/TCC	706	F/S	Nonsyn	CDS
GMTV002062	None	None	New-1,Uganda,X-type,nd	NA	pknG	Rv0410c	495164	GTC/GTT	718	V/V	Syn	CDS
GMTV000013	HIV-negative	2012	New-1,Uganda,X-type,nd	Leningradskaya Oblast	pknG	Rv0410c	495151	CGC/TGC	722	R/C	Nonsyn	CDS
GMTV001384	None	None	Not defined	Ghana	pknG	Rv0410c	495108	ACG/AAG	736	T/K	Nonsyn	CDS
GMTV001388	None	None	Not defined	NA	pknG	Rv0410c	495108	ACG/AAG	736	T/K	Nonsyn	CDS
GMTV001400	None	None	Not defined	Senegal	pknG	Rv0410c	495108	ACG/AAG	736	T/K	Nonsyn	CDS
GMTV001455	None	None	Not defined	Ghana	pknG	Rv0410c	495108	ACG/AAG	736	T/K	Nonsyn	CDS
GMTV001535	None	None	Not defined	Ghana	pknG	Rv0410c	495108	ACG/AAG	736	T/K	Nonsyn	CDS
GMTV001244	None	None	New-1,Uganda,X-type,nd	British Columbia	pknG	Rv0410c	495104	CTG/CTA	738	L/L	Syn	CDS
GMTV001245	None	None	New-1,Uganda,X-type,nd	British Columbia	pknG	Rv0410c	495104	CTG/CTA	738	L/L	Syn	CDS
GMTV001246	None	None	New-1,Uganda,X-type,nd	British Columbia	pknG	Rv0410c	495104	CTG/CTA	738	L/L	Syn	CDS
GMTV001247	None	None	New-1,Uganda,X-type,nd	British Columbia	pknG	Rv0410c	495104	CTG/CTA	738	L/L	Syn	CDS
GMTV001250	None	None	New-1,Uganda,X-type,nd	British Columbia	pknG	Rv0410c	495104	CTG/CTA	738	L/L	Syn	CDS
GMTV001255	None	None	New-1,Uganda,X-type,nd	British Columbia	pknG	Rv0410c	495104	CTG/CTA	738	L/L	Syn	CDS
GMTV001256	None	None	New-1,Uganda,X-type,nd	British Columbia	pknG	Rv0410c	495104	CTG/CTA	738	L/L	Syn	CDS
GMTV001257	None	None	New-1,Uganda,X-type,nd	British Columbia	pknG	Rv0410c	495104	CTG/CTA	738	L/L	Syn	CDS
GMTV001269	None	None	New-1,Uganda,X-type,nd	British Columbia	pknG	Rv0410c	495104	CTG/CTA	738	L/L	Syn	CDS
GMTV001272	None	None	New-1,Uganda,X-type,nd	British Columbia	pknG	Rv0410c	495104	CTG/CTA	738	L/L	Syn	CDS
GMTV001277	None	None	New-1,Uganda,X-type,nd	British Columbia	pknG	Rv0410c	495104	CTG/CTA	738	L/L	Syn	CDS
GMTV001494	None	None	EAI	Singapore	pknG	Rv0410c	495068	ACG/ACA	750	T/T	Syn	CDS
GMTV001522	None	None	New-1,Uganda,X-type,nd	Mexico	pknG	Rv0410c	495068	ACG/ACA	750	T/T	Syn	CDS
