## Supplementary material for "A *Mycobacterium tuberculosis* effector protein attacks host innate immunity by acting as an unusual ubiquitinating enzyme": Dataset S3

### Sheet: Caption
Dataset S3
Identification of proteins containing domains homologous to the Ub-like domain of Mtb PknG in all bacterial species.

### Sheet: Ub-like domain in proteins
Identification of proteins containing domains homologous to the Ub-like domain of Mtb PknG in all bacterial species
Target Name	Target Accession	Target Length	Query Length	E-value	Score	Bias	Domain Index	Domain Count	Conditional E-value	Domain Independent E-value	Domain Bit-score	Domain Bias	Query Alignment Start	Query Alignment End	Target Alignment Start	Target Alignment End	Accuracy	Description
C3PJJ1_CORA7	C3PJJ1_CORA7	862	95	2.7e-27	105.9	0.1	1	1	7.9e-31	4.9e-27	105.057	0.07	1	95	204	295	0.96	Serine/threonine protein kinase PknG
B1VHP1_CORU7	B1VHP1_CORU7	847	95	1.2e-24	97.4	0.1	1	1	1e-27	6.3e-24	95.0869	0.08	2	95	188	278	0.95	Serine/threonine protein kinase PknG
S5TLL7_9CORY	S5TLL7_9CORY	807	95	9.4e-23	91.3	0.2	1	1	4.3e-26	2.7e-22	89.868	0.09	1	95	149	240	0.95	Serine/threonine protein kinase PknG
Q4JXQ3_CORJK	Q4JXQ3_CORJK	863	95	6.5e-25	98.3	0.1	1	1	1.1e-28	6.5e-25	98.2539	0.11	2	95	123	213	0.95	Serine/threonine protein kinase PknG
H0QXU7_9ACTN	H0QXU7_9ACTN	809	95	1.9e-35	132	0.1	1	1	6.5e-39	4e-35	130.966	0.13	4	95	165	256	0.98	Serine/threonine protein kinase PknG
L7LBR7_9ACTN	L7LBR7_9ACTN	825	95	1e-31	120.1	0.1	1	1	4.2e-35	2.6e-31	118.769	0.13	3	95	169	261	0.98	Serine/threonine protein kinase PknG
M1NVK7_9CORY	M1NVK7_9CORY	885	95	1e-25	100.8	0.1	1	1	1.7e-29	1e-25	100.828	0.14	1	95	227	318	0.96	Serine/threonine protein kinase PknG
M0QGV8_9ACTN	M0QGV8_9ACTN	893	95	3.7e-35	131.1	0.2	1	1	1.5e-38	9.5e-35	129.77	0.15	2	95	198	291	0.98	Serine/threonine protein kinase PknG
H5UB65_9ACTN	H5UB65_9ACTN	859	95	4.6e-35	130.8	0.2	1	1	1.8e-38	1.1e-34	129.578	0.16	2	95	214	306	0.98	Serine/threonine protein kinase PknG
M1UND3_9CORY	M1UND3_9CORY	849	95	8.8e-27	104.2	0.2	1	1	3.3e-30	2e-26	103.088	0.16	1	95	191	282	0.96	Serine/threonine protein kinase PknG
G7GIN1_9ACTN	G7GIN1_9ACTN	944	95	1.2e-36	135.9	0.2	1	1	4.1e-40	2.5e-36	134.817	0.17	2	95	298	391	0.99	Serine/threonine protein kinase PknG
W5XWP6_9CORY	W5XWP6_9CORY	871	95	6.1e-26	101.5	0.2	1	1	2.4e-29	1.4e-25	100.336	0.17	1	95	214	305	0.95	Serine/threonine protein kinase PknG
C4LKQ2_CORK4	C4LKQ2_CORK4	846	95	8.2e-24	94.7	0.4	1	1	4.9e-27	3e-23	92.8946	0.17	2	95	187	277	0.96	Serine/threonine protein kinase PknG
H5U720_9ACTN	H5U720_9ACTN	835	95	6.5e-36	133.5	0.2	1	1	2.6e-39	1.6e-35	132.26	0.18	4	95	188	279	0.98	Serine/threonine protein kinase PknG
L7LLJ9_9ACTN	L7LLJ9_9ACTN	815	95	2.5e-32	122	0.2	1	1	1.6e-35	9.8e-32	120.117	0.18	3	95	167	259	0.98	Serine/threonine protein kinase PknG
F5XLF4_MICPN	F5XLF4_MICPN	793	95	3.4e-30	115.2	0.2	1	1	1.3e-33	7.9e-30	113.994	0.18	2	95	209	297	0.97	Serine/threonine protein kinase PknG
K6X9G1_9ACTN	K6X9G1_9ACTN	903	95	9.5e-35	129.8	0.2	1	1	4.1e-38	2.5e-34	128.421	0.19	4	95	259	350	0.98	Serine/threonine protein kinase PknG
M3V3P9_9ACTN	M3V3P9_9ACTN	898	95	2.4e-36	134.9	0.2	1	1	8.6e-40	5.3e-36	133.793	0.2	2	95	252	345	0.99	Serine/threonine protein kinase PknG
C1B0F7_RHOOB	C1B0F7_RHOOB	773	95	1.8e-41	151.3	0.2	1	1	8.2e-45	5e-41	149.886	0.22	2	95	141	234	0.99	Serine/threonine protein kinase PknG
L7KPJ7_9ACTN	L7KPJ7_9ACTN	847	95	3.2e-37	137.7	0.3	1	1	1.5e-40	9e-37	136.258	0.25	4	95	205	296	0.98	Serine/threonine protein kinase PknG
E6J6P0_9ACTN	E6J6P0_9ACTN	826	95	1.3e-30	116.5	0.3	1	1	5.5e-34	3.4e-30	115.172	0.28	1	95	199	294	0.95	Serine/threonine protein kinase PknG
A0A0B5D545_9CORY	A0A0B5D545_9CORY	805	95	1.7e-26	103.3	0.3	1	1	6.3e-30	3.9e-26	102.172	0.3	2	95	147	237	0.96	Serine/threonine protein kinase PknG
G7GY34_9ACTN	G7GY34_9ACTN	797	95	1.5e-34	129.1	1.2	1	1	6.2e-38	3.8e-34	127.829	0.34	2	95	150	243	0.97	Serine/threonine protein kinase PknG
U5EEU9_NOCAS	U5EEU9_NOCAS	693	95	3e-34	128.2	0.3	1	1	1.1e-37	6.8e-34	127.038	0.35	2	95	84	177	0.98	Serine/threonine protein kinase PknG
W5Y355_9CORY	W5Y355_9CORY	881	95	8.9e-26	101	0.4	1	1	3.7e-29	2.3e-25	99.7114	0.38	2	95	231	321	0.94	Serine/threonine protein kinase PknG
U5E410_NOCAS	U5E410_NOCAS	833	95	1.7e-41	151.4	0.5	1	1	6e-45	3.7e-41	150.312	0.53	2	95	204	297	0.99	Serine/threonine protein kinase PknG
H5UVV7_9MICO	H5UVV7_9MICO	689	95	4.4e-29	111.6	0.5	1	1	1.4e-32	8.5e-29	110.7	0.53	2	95	103	191	0.94	Serine/threonine protein kinase PknG
A0A1C4V003_MICEC	A0A1C4V003_MICEC	736	95	9e-17	72.1	0	1	1	3.1e-20	1.9e-16	71.1219	0.02	2	95	113	207	0.97	Serine/threonine-protein kinase PknG
A0A1H7SGY6_9ACTN	A0A1H7SGY6_9ACTN	717	95	3.8e-27	105.4	0	1	1	1.2e-30	7.1e-27	104.536	0.03	2	95	141	229	0.94	Serine/threonine-protein kinase PknG
A0A1C6SZE6_9ACTN	A0A1C6SZE6_9ACTN	754	95	1.3e-20	84.5	0	1	1	5e-24	3.1e-20	83.2696	0.03	2	95	127	221	0.97	Serine/threonine-protein kinase PknG
A0A1G9KHK8_9ACTN	A0A1G9KHK8_9ACTN	817	95	7.7e-20	82	0	1	1	2.4e-23	1.5e-19	81.0574	0.03	2	95	209	307	0.93	Serine/threonine-protein kinase PknG
A0A1V2RFT5_9ACTN	A0A1V2RFT5_9ACTN	773	95	1.3e-16	71.7	0	1	1	5.1e-20	3.1e-16	70.4069	0.03	9	95	87	171	0.95	Serine/threonine-protein kinase PknG
A0A1C5GAQ0_9ACTN	A0A1C5GAQ0_9ACTN	724	95	1.9e-14	64.7	0	1	1	5.9e-18	3.7e-14	63.7887	0.03	3	95	124	214	0.94	Serine/threonine-protein kinase PknG
A0A286E5Y6_9ACTN	A0A286E5Y6_9ACTN	833	95	1.5e-30	116.3	0	1	1	4.5e-34	2.8e-30	115.448	0.04	2	95	187	281	0.98	Serine/threonine-protein kinase PknG
A0A1I6URY0_9ACTN	A0A1I6URY0_9ACTN	850	95	1.5e-30	116.3	0	1	1	5.1e-34	3.1e-30	115.283	0.04	2	95	211	305	0.97	Serine/threonine-protein kinase PknG
A0A1I0JV25_9ACTN	A0A1I0JV25_9ACTN	716	95	2.8e-27	105.8	0.2	1	1	2e-30	1.2e-26	103.749	0.04	2	95	140	228	0.94	Serine/threonine-protein kinase PknG
A0A1W2BHJ9_KIBAR	A0A1W2BHJ9_KIBAR	727	95	7.6e-16	69.2	0	1	1	3e-19	1.9e-15	67.9267	0.04	10	95	128	218	0.9	Serine/threonine-protein kinase PknG
A0A1V2RP76_9ACTN	A0A1V2RP76_9ACTN	861	95	6.1e-33	124	0.1	1	1	2.1e-36	1.3e-32	122.955	0.05	2	95	198	292	0.97	Serine/threonine-protein kinase PknG
A0A1G8SPM5_9ACTN	A0A1G8SPM5_9ACTN	712	95	9.9e-27	104.1	0.1	1	1	3.1e-30	1.9e-26	103.153	0.05	2	95	136	224	0.95	Serine/threonine-protein kinase PknG
A0A222VPU1_9PSEU	A0A222VPU1_9PSEU	687	95	8.5e-18	75.4	0.3	1	1	3.7e-21	2.3e-17	74.0581	0.05	2	95	71	162	0.94	Serine/threonine-protein kinase PknG
A0A1K2DUS4_STRAR	A0A1K2DUS4_STRAR	781	95	2.8e-10	51.3	0.1	1	1	1.1e-13	6.9e-10	50.0742	0.05	5	94	121	210	0.9	Serine/threonine-protein kinase PknG
A0A1H1DSQ1_9ACTN	A0A1H1DSQ1_9ACTN	871	95	9.2e-34	126.6	0.1	1	1	4.1e-37	2.5e-33	125.223	0.06	2	95	242	336	0.96	Serine/threonine-protein kinase PknG
A0A1Y5XGP1_KIBAR	A0A1Y5XGP1_KIBAR	889	95	6.7e-28	107.8	0.1	1	1	2.1e-31	1.3e-27	106.874	0.06	2	95	277	371	0.96	Serine/threonine-protein kinase PknG
A0A1A8ZRS5_9ACTN	A0A1A8ZRS5_9ACTN	751	95	5.8e-27	104.8	0.1	1	1	2.2e-30	1.4e-26	103.636	0.06	2	95	138	236	0.93	Serine/threonine-protein kinase PknG
A0A1I1QWW3_9ACTN	A0A1I1QWW3_9ACTN	863	95	3e-20	83.3	0.1	1	1	1.1e-23	6.5e-20	82.2277	0.06	1	95	128	223	0.96	Serine/threonine-protein kinase PknG
A0A1W2FW10_KIBAR	A0A1W2FW10_KIBAR	754	95	2.5e-18	77.1	0.1	1	1	1.2e-21	7.4e-18	75.6247	0.06	2	95	119	213	0.96	Serine/threonine-protein kinase PknG
A0A166HBP5_9MICO	A0A166HBP5_9MICO	551	95	9.5e-10	49.6	0.1	1	1	3.3e-13	2e-09	48.5726	0.06	41	95	2	51	0.96	Serine/threonine-protein kinase PknG
A0A177HWC6_9ACTN	A0A177HWC6_9ACTN	861	95	1e-06	39.9	0.1	1	1	3.4e-10	2.1e-06	38.9145	0.07	5	81	154	230	0.91	Serine/threonine-protein kinase PknG
A0A1G9I334_9ACTN	A0A1G9I334_9ACTN	806	95	2.1e-32	122.2	0.1	1	1	7.8e-36	4.8e-32	121.109	0.08	2	95	213	307	0.97	Serine/threonine-protein kinase PknG
A0A1G7YWI0_9ACTN	A0A1G7YWI0_9ACTN	713	95	3e-26	102.5	0.1	1	1	9.6e-30	5.9e-26	101.59	0.08	2	95	136	224	0.95	Serine/threonine-protein kinase PknG
A0A1G6U098_9ACTN	A0A1G6U098_9ACTN	794	95	1.8e-19	80.8	0.1	1	1	6.6e-23	4e-19	79.6784	0.08	2	95	186	284	0.93	Serine/threonine-protein kinase PknG
A0A1I6FC11_9PSEU	A0A1I6FC11_9PSEU	710	95	1.7e-31	119.3	0.1	1	1	1.8e-34	1.1e-30	116.709	0.09	2	95	115	209	0.97	Serine/threonine-protein kinase PknG
A0A238W4T6_9PSEU	A0A238W4T6_9PSEU	806	95	2.8e-31	118.6	0.1	1	1	1.2e-34	7.4e-31	117.295	0.09	2	95	174	268	0.98	Serine/threonine-protein kinase PknG
A0A285QIG0_9ACTN	A0A285QIG0_9ACTN	845	95	2.9e-31	118.6	0.1	1	1	1.1e-34	6.8e-31	117.409	0.09	2	95	213	307	0.97	Serine/threonine-protein kinase PknG
A0A1C6SQ04_9ACTN	A0A1C6SQ04_9ACTN	750	95	3.4e-27	105.6	0.6	1	1	1.2e-30	7.1e-27	104.531	0.09	2	95	138	236	0.93	Serine/threonine-protein kinase PknG
A0A1C6SRU6_9ACTN	A0A1C6SRU6_9ACTN	737	95	1.1e-21	87.9	0.1	1	1	3.6e-25	2.2e-21	86.931	0.09	2	95	111	204	0.99	Serine/threonine-protein kinase PknG
A0A1H4YC35_9PSEU	A0A1H4YC35_9PSEU	735	95	1.4e-20	84.4	1.6	1	1	1.3e-23	8.1e-20	81.917	0.09	2	95	122	216	0.95	Serine/threonine-protein kinase PknG
A0A1K2FPJ2_9ACTN	A0A1K2FPJ2_9ACTN	747	95	9.2e-20	81.7	0.4	1	1	4.4e-23	2.7e-19	80.2343	0.09	1	95	131	226	0.96	Serine/threonine-protein kinase PknG
A0A2A3I2M7_9ACTN	A0A2A3I2M7_9ACTN	840	95	2.5e-32	122	0.1	1	1	1e-35	6.1e-32	120.765	0.1	2	95	230	324	0.97	Serine/threonine-protein kinase PknG
A0A1H9XPF3_9PSEU	A0A1H9XPF3_9PSEU	739	95	1.2e-17	75	0.1	1	1	5.4e-21	3.3e-17	73.5412	0.11	2	95	120	216	0.95	Serine/threonine-protein kinase PknG
A0A1H9RWY3_9PSEU	A0A1H9RWY3_9PSEU	708	95	5.2e-31	117.8	0.3	1	1	5.8e-34	3.6e-30	115.097	0.12	2	95	113	207	0.97	Serine/threonine-protein kinase PknG
A0A239MIU8_9BACT	A0A239MIU8_9BACT	744	95	9.3e-23	91.3	0.1	1	1	4.1e-26	2.5e-22	89.9582	0.12	2	95	154	241	0.93	Serine/threonine-protein kinase PknG
A0A1G9SL85_9ACTN	A0A1G9SL85_9ACTN	932	95	3.7e-32	121.4	0.1	1	1	1.2e-35	7.4e-32	120.496	0.13	2	95	240	334	0.97	Serine/threonine-protein kinase PknG
A0A1H0JB61_9ACTN	A0A1H0JB61_9ACTN	843	95	6.3e-32	120.7	0.1	1	1	2.7e-35	1.7e-31	119.359	0.13	2	95	189	283	0.96	Serine/threonine-protein kinase PknG
A0A0B6TIM6_9CORY	A0A0B6TIM6_9CORY	808	95	5.3e-25	98.5	0.1	1	1	2e-28	1.2e-24	97.3601	0.13	1	95	149	240	0.96	Serine/threonine-protein kinase PknG
A0A1I5A8W0_9ACTN	A0A1I5A8W0_9ACTN	751	95	2.4e-13	61.1	0.1	1	1	1e-16	6.3e-13	59.8281	0.13	2	94	98	190	0.93	Serine/threonine-protein kinase PknG
A0A1H7S226_9ACTN	A0A1H7S226_9ACTN	874	95	1.2e-33	126.3	0.1	1	1	4.6e-37	2.8e-33	125.037	0.14	2	95	224	318	0.98	Serine/threonine-protein kinase PknG
A0A1G7WBH4_9PSEU	A0A1G7WBH4_9PSEU	714	95	5.7e-32	120.9	0.1	1	1	2.6e-35	1.6e-31	119.428	0.14	2	95	119	213	0.97	Serine/threonine-protein kinase PknG
A0A1G6QJ82_9PSEU	A0A1G6QJ82_9PSEU	785	95	1.8e-29	112.9	0.1	1	1	7.6e-33	4.7e-29	111.53	0.14	4	95	173	265	0.96	Serine/threonine-protein kinase PknG
A0A1H0PJ25_9PSEU	A0A1H0PJ25_9PSEU	736	95	3.3e-31	118.4	0.5	1	1	1.5e-34	9e-31	117.028	0.15	4	95	126	218	0.96	Serine/threonine-protein kinase PknG
A0A1I3TKV7_9CELL	A0A1I3TKV7_9CELL	781	95	1e-30	116.9	0.2	1	1	3.4e-34	2.1e-30	115.858	0.15	2	95	194	282	0.95	Serine/threonine-protein kinase PknG
A0A1H0UNL4_9PSEU	A0A1H0UNL4_9PSEU	710	95	1.6e-30	116.3	0.3	1	1	6.5e-34	4e-30	114.96	0.15	2	95	115	209	0.96	Serine/threonine-protein kinase PknG
A0A1M7RKS8_9ACTN	A0A1M7RKS8_9ACTN	646	95	1.5e-25	100.3	0.2	1	1	4.8e-29	3e-25	99.3422	0.15	2	95	45	143	0.93	Serine/threonine-protein kinase PknG
A0A1G6R419_9ACTN	A0A1G6R419_9ACTN	706	95	1.7e-20	84.1	0.2	1	1	5.5e-24	3.4e-20	83.1216	0.15	2	95	105	197	0.96	Serine/threonine-protein kinase PknG
A0A1M6ZFG7_PSETH	A0A1M6ZFG7_PSETH	708	95	4.4e-38	140.4	0.2	1	1	1.7e-41	1e-37	139.28	0.16	2	95	115	208	0.99	Serine/threonine-protein kinase PknG
A0A1K2FS34_9ACTN	A0A1K2FS34_9ACTN	834	95	1.8e-32	122.5	0.2	1	1	2e-35	1.2e-31	119.809	0.16	2	95	188	282	0.96	Serine/threonine-protein kinase PknG
A0A1H9VWB7_9PSEU	A0A1H9VWB7_9PSEU	729	95	5.1e-31	117.8	0.2	1	1	2e-34	1.2e-30	116.604	0.16	4	95	124	216	0.96	Serine/threonine-protein kinase PknG
A0A1G6S8N9_9PSEU	A0A1G6S8N9_9PSEU	809	95	3.3e-30	115.2	0.2	1	1	1.3e-33	8.3e-30	113.933	0.16	2	95	188	282	0.97	Serine/threonine-protein kinase PknG
A0A1H9XNL2_9PSEU	A0A1H9XNL2_9PSEU	789	95	2.7e-19	80.2	0.2	1	1	9.1e-23	5.6e-19	79.2153	0.16	6	95	195	288	0.87	Serine/threonine-protein kinase PknG
A0A143Q4Y5_9NOCA	A0A143Q4Y5_9NOCA	785	95	1e-36	136.1	0.2	1	1	4.9e-40	3e-36	134.561	0.17	2	95	150	252	0.9	Serine/threonine-protein kinase PknG
A0A212TQX3_9ACTN	A0A212TQX3_9ACTN	863	95	2.8e-32	121.8	0.1	1	1	1.5e-35	9.4e-32	120.173	0.17	2	95	205	299	0.97	Serine/threonine-protein kinase PknG
A0A239G8M3_9ACTN	A0A239G8M3_9ACTN	682	95	4.4e-30	114.8	0.2	1	1	1.6e-33	9.6e-30	113.734	0.17	2	95	69	157	0.96	Serine/threonine-protein kinase PknG
A0A1H1Q8M5_9ACTN	A0A1H1Q8M5_9ACTN	762	95	1.7e-29	112.9	0.2	1	1	9.3e-33	5.7e-29	111.244	0.17	2	95	172	260	0.97	Serine/threonine-protein kinase PknG
A0A166PKN5_9ACTN	A0A166PKN5_9ACTN	773	95	8.7e-11	53	0.2	1	1	3.1e-14	1.9e-10	51.8873	0.17	9	95	134	222	0.83	Serine/threonine-protein kinase PknG
A0A1H1UBS6_9CELL	A0A1H1UBS6_9CELL	727	95	1.6e-35	132.3	0.2	1	1	7.2e-39	4.4e-35	130.837	0.18	2	95	144	232	0.98	Serine/threonine-protein kinase PknG
A0A1H9L4H1_9PSEU	A0A1H9L4H1_9PSEU	714	95	3.8e-31	118.2	0.3	1	1	1.6e-34	9.7e-31	116.913	0.18	2	95	119	213	0.97	Serine/threonine-protein kinase PknG
A0A285VDF2_9MICO	A0A285VDF2_9MICO	762	95	1.5e-27	106.7	0.3	1	1	7.8e-31	4.8e-27	105.077	0.18	2	95	171	259	0.94	Serine/threonine-protein kinase PknG
A0A1H2RYD1_9PSEU	A0A1H2RYD1_9PSEU	700	95	3.5e-24	95.9	0.2	1	1	1.3e-27	7.9e-24	94.7628	0.18	2	95	121	218	0.91	Serine/threonine-protein kinase PknG
A0A1N7J7W4_9CORY	A0A1N7J7W4_9CORY	932	95	8.8e-23	91.4	0.2	1	1	3.2e-26	2e-22	90.2722	0.18	1	95	268	359	0.91	Serine/threonine-protein kinase PknG
A0A1G4WGQ0_9MYCO	A0A1G4WGQ0_9MYCO	763	95	7e-48	171.9	0.2	1	1	2.6e-51	1.6e-47	170.734	0.19	1	95	153	247	0.99	Serine/threonine-protein kinase PknG
A0A1M6WU31_9ACTN	A0A1M6WU31_9ACTN	892	95	5.5e-32	120.9	0.2	1	1	2.1e-35	1.3e-31	119.732	0.19	2	95	181	275	0.96	Serine/threonine-protein kinase PknG
A0A173LPL2_9ACTN	A0A173LPL2_9ACTN	978	95	3.5e-31	118.3	0.2	1	1	1.4e-34	8.5e-31	117.111	0.19	1	95	200	295	0.93	Serine/threonine-protein kinase PknG
A0A1D2I549_9ACTN	A0A1D2I549_9ACTN	1024	95	7.9e-31	117.2	0.2	1	1	2.7e-34	1.6e-30	116.192	0.19	2	95	330	424	0.96	Serine/threonine-protein kinase PknG
A0A1W2CHQ9_9PSEU	A0A1W2CHQ9_9PSEU	710	95	1.4e-30	116.4	0.4	1	1	1.3e-33	7.8e-30	114.02	0.19	2	95	115	209	0.96	Serine/threonine-protein kinase PknG
A0A1I5SLB3_9PSEU	A0A1I5SLB3_9PSEU	768	95	2.9e-30	115.4	0.2	1	1	1.3e-33	7.8e-30	114.024	0.19	2	95	150	244	0.97	Serine/threonine-protein kinase PknG
A0A1G9GD99_9ACTN	A0A1G9GD99_9ACTN	894	95	7e-31	117.4	0.2	1	1	2.3e-34	1.4e-30	116.401	0.2	2	95	187	281	0.96	Serine/threonine-protein kinase PknG
A0A221W2B3_9PSEU	A0A221W2B3_9PSEU	939	95	6.3e-30	114.3	0.2	1	1	2.1e-33	1.3e-29	113.287	0.2	2	95	332	426	0.97	Serine/threonine-protein kinase PknG
A0A2A9DNM0_9CORY	A0A2A9DNM0_9CORY	779	95	2.6e-25	99.5	0.2	1	1	9.7e-29	6e-25	98.3647	0.2	1	95	116	207	0.95	Serine/threonine-protein kinase PknG
A0A0K2YLG0_9NOCA	A0A0K2YLG0_9NOCA	757	95	1.1e-40	148.8	0.2	1	1	3.9e-44	2.4e-40	147.703	0.21	2	95	126	219	0.98	Serine/threonine-protein kinase PknG
A0A1H5BNA4_9ACTN	A0A1H5BNA4_9ACTN	855	95	1.7e-31	119.3	0.2	1	1	7.4e-35	4.6e-31	117.966	0.21	2	95	196	290	0.96	Serine/threonine-protein kinase PknG
A0A1K1PNU4_9PSEU	A0A1K1PNU4_9PSEU	882	95	1.6e-29	113	0.2	1	1	6.1e-33	3.7e-29	111.84	0.21	2	95	266	360	0.97	Serine/threonine-protein kinase PknG
A0A1M6NUH4_9ACTN	A0A1M6NUH4_9ACTN	866	95	7.6e-33	123.7	0.2	1	1	2.3e-36	1.4e-32	122.786	0.22	2	95	263	357	0.97	Serine/threonine-protein kinase PknG
A0A1K2F5W7_STRAR	A0A1K2F5W7_STRAR	916	95	8.1e-32	120.4	0.2	1	1	2.5e-35	1.6e-31	119.463	0.22	2	95	186	280	0.96	Serine/threonine-protein kinase PknG
A0A1V2MXU0_9ACTN	A0A1V2MXU0_9ACTN	1001	95	2.1e-31	119.1	0.2	1	1	6.7e-35	4.1e-31	118.113	0.22	2	95	188	282	0.96	Serine/threonine-protein kinase PknG
A0A1X7I7K3_9MICO	A0A1X7I7K3_9MICO	773	95	9.5e-30	113.8	0.2	1	1	2.8e-33	1.7e-29	112.9	0.22	1	95	184	273	0.97	Serine/threonine-protein kinase PknG
A0A0Q0UIQ5_9CORY	A0A0Q0UIQ5_9CORY	804	95	1.1e-26	103.9	0.5	1	1	1.5e-29	9.1e-26	100.975	0.22	1	95	146	237	0.96	Serine/threonine-protein kinase PknG
A0A1H5NUW7_9ACTN	A0A1H5NUW7_9ACTN	844	95	1.5e-31	119.5	0.2	1	1	5.3e-35	3.3e-31	118.429	0.23	2	95	195	289	0.96	Serine/threonine-protein kinase PknG
A0A1H2MCL9_9ACTN	A0A1H2MCL9_9ACTN	806	95	7.9e-31	117.2	0.5	1	1	3.6e-34	2.2e-30	115.787	0.23	2	95	210	298	0.97	Serine/threonine-protein kinase PknG
A0A1H8XKM7_9PSEU	A0A1H8XKM7_9PSEU	779	95	1.1e-29	113.6	0.5	1	1	5e-33	3.1e-29	112.107	0.23	2	95	160	254	0.97	Serine/threonine-protein kinase PknG
A0A1H5QZW4_9PSEU	A0A1H5QZW4_9PSEU	880	95	1.1e-29	113.6	0.2	1	1	4e-33	2.4e-29	112.437	0.24	2	95	264	358	0.97	Serine/threonine-protein kinase PknG
A0A2A9CTC6_9ACTN	A0A2A9CTC6_9ACTN	765	95	5.4e-29	111.3	0.2	1	1	2e-32	1.2e-28	110.193	0.24	2	95	186	274	0.97	Serine/threonine-protein kinase PknG
A0A235G6F9_9NOCA	A0A235G6F9_9NOCA	764	95	7e-36	133.4	0.3	1	1	2.3e-39	1.4e-35	132.431	0.25	2	95	132	225	0.98	Serine/threonine-protein kinase PknG
A0A1N7F1P7_9ACTN	A0A1N7F1P7_9ACTN	853	95	7.6e-36	133.3	0.3	1	1	2.5e-39	1.5e-35	132.302	0.25	2	95	210	303	0.99	Serine/threonine-protein kinase PknG
A0A1I5M1P8_9ACTN	A0A1I5M1P8_9ACTN	851	95	4.5e-30	114.8	0.2	1	1	1.7e-33	1e-29	113.638	0.25	2	95	238	326	0.96	Serine/threonine-protein kinase PknG
A0A1W2FNL4_KIBAR	A0A1W2FNL4_KIBAR	738	95	1.9e-34	128.8	0.3	1	1	6.3e-38	3.8e-34	127.825	0.26	2	95	144	236	0.95	Serine/threonine-protein kinase PknG
A0A239DX54_9ACTN	A0A239DX54_9ACTN	815	95	4.4e-33	124.4	0.3	1	1	1.5e-36	9.5e-33	123.362	0.26	2	95	214	302	0.97	Serine/threonine-protein kinase PknG
A0A1I3U059_9PSEU	A0A1I3U059_9PSEU	793	95	4.2e-32	121.3	0.3	1	1	1.7e-35	1e-31	120.062	0.26	2	95	179	273	0.97	Serine/threonine-protein kinase PknG
A0A1H3T4B9_9PSEU	A0A1H3T4B9_9PSEU	836	95	1.7e-29	112.9	0.3	1	1	6.2e-33	3.8e-29	111.819	0.26	2	95	223	317	0.97	Serine/threonine-protein kinase PknG
B2HPZ5_MYCMM	B2HPZ5_MYCMM	767	95	1.8e-54	193	0.3	1	1	7.2e-58	4.4e-54	191.742	0.27	1	95	157	251	0.99	Serine/threonine-protein kinase PknG
A0A1I1FAS4_9ACTN	A0A1I1FAS4_9ACTN	863	95	2e-33	125.5	0.3	1	1	6.8e-37	4.2e-33	124.511	0.27	2	95	204	298	0.97	Serine/threonine-protein kinase PknG
A0A239MIC9_9ACTN	A0A239MIC9_9ACTN	831	95	5.4e-29	111.3	0.3	1	1	2.1e-32	1.3e-28	110.086	0.27	2	95	223	311	0.96	Serine/threonine-protein kinase PknG
A0A1X7FAN3_CELCE	A0A1X7FAN3_CELCE	786	95	4.6e-32	121.2	0.3	1	1	1.7e-35	1.1e-31	120.006	0.29	1	95	197	286	0.97	Serine/threonine-protein kinase PknG
A0A238YWQ3_9ACTN	A0A238YWQ3_9ACTN	798	95	4.9e-32	121.1	0.3	1	1	1.9e-35	1.2e-31	119.862	0.29	2	95	196	284	0.97	Serine/threonine-protein kinase PknG
A0A1P8YLR6_9NOCA	A0A1P8YLR6_9NOCA	765	95	5e-42	153.1	0.3	1	1	1.8e-45	1.1e-41	151.997	0.3	2	95	134	227	0.98	Serine/threonine-protein kinase PknG
A0A1G6VR31_9NOCA	A0A1G6VR31_9NOCA	794	95	6.7e-41	149.5	0.3	1	1	2.8e-44	1.7e-40	148.157	0.3	3	95	164	256	0.98	Serine/threonine-protein kinase PknG
A0A1G8NGU7_9NOCA	A0A1G8NGU7_9NOCA	779	95	1.1e-39	145.6	0.3	1	1	4.6e-43	2.8e-39	144.267	0.3	2	95	149	242	0.98	Serine/threonine-protein kinase PknG
A0A1X7MZQ7_9MICO	A0A1X7MZQ7_9MICO	791	95	6.5e-32	120.7	0.3	1	1	2e-35	1.2e-31	119.828	0.3	1	95	202	291	0.98	Serine/threonine-protein kinase PknG
A0A1I2TND8_9CORY	A0A1I2TND8_9CORY	962	95	2.5e-26	102.8	0.8	1	1	9.3e-30	5.7e-26	101.624	0.3	1	95	304	395	0.95	Serine/threonine-protein kinase PknG
A0A285KWS2_9NOCA	A0A285KWS2_9NOCA	799	95	7e-36	133.4	0.3	1	1	2.4e-39	1.5e-35	132.384	0.31	2	95	195	288	0.98	Serine/threonine-protein kinase PknG
A0A1G7AI24_9ACTN	A0A1G7AI24_9ACTN	838	95	8.9e-30	113.8	0.3	1	1	2.8e-33	1.7e-29	112.925	0.31	3	95	254	341	0.96	Serine/threonine-protein kinase PknG
A0A1H9I676_9ACTN	A0A1H9I676_9ACTN	793	95	2.2e-29	112.6	0.3	1	1	1e-32	6.1e-29	111.148	0.31	2	95	201	289	0.97	Serine/threonine-protein kinase PknG
A0A238XJY7_9PSEU	A0A238XJY7_9PSEU	730	95	6.2e-32	120.7	0.3	1	1	2.3e-35	1.4e-31	119.624	0.32	2	95	131	224	0.99	Serine/threonine-protein kinase PknG
A0A1H5RFN3_9PSEU	A0A1H5RFN3_9PSEU	748	95	7.2e-17	72.5	0.3	1	1	2.2e-20	1.3e-16	71.5956	0.32	2	95	115	208	0.93	Serine/threonine-protein kinase PknG
PKNG_MYCS2	PKNG_MYCS2	760	95	1.1e-49	177.6	0.3	1	1	5.4e-53	3.3e-49	176.102	0.34	1	95	150	244	0.99	Serine/threonine-protein kinase PknG
A0A0J6WBN5_9MYCO	A0A0J6WBN5_9MYCO	763	95	5.1e-48	172.3	0.7	1	1	2.7e-51	1.7e-47	170.661	0.35	1	95	147	241	0.99	Serine/threonine-protein kinase PknG
I0REK3_MYCXE	I0REK3_MYCXE	752	95	1.4e-53	190.2	0.4	1	1	5.5e-57	3.4e-53	188.897	0.36	1	95	142	236	1	Serine/threonine-protein kinase PknG
A0A1X7J130_9CORY	A0A1X7J130_9CORY	802	95	2.7e-26	102.7	0.4	1	1	9.2e-30	5.7e-26	101.642	0.36	2	95	144	234	0.96	Serine/threonine-protein kinase PknG
A0A1I4W6G4_9ACTN	A0A1I4W6G4_9ACTN	791	95	1.7e-31	119.3	0.4	1	1	6.7e-35	4.1e-31	118.107	0.37	2	95	189	277	0.97	Serine/threonine-protein kinase PknG
A0A1H4JQE8_9PSEU	A0A1H4JQE8_9PSEU	880	95	2.2e-30	115.8	0.4	1	1	8.2e-34	5e-30	114.629	0.37	2	95	264	358	0.97	Serine/threonine-protein kinase PknG
A0A1H1VKX8_9CORY	A0A1H1VKX8_9CORY	804	95	3.5e-27	105.5	0.4	1	1	1.2e-30	7.1e-27	104.536	0.37	1	95	140	231	0.96	Serine/threonine-protein kinase PknG
D9QCK3_CORP2	D9QCK3_CORP2	749	95	8.8e-25	97.8	0.4	1	1	3.1e-28	1.9e-24	96.7696	0.38	2	95	101	193	0.92	Serine/threonine-protein kinase PknG
A0A1I3CPM4_9ACTN	A0A1I3CPM4_9ACTN	800	95	2e-30	115.9	0.4	1	1	6.3e-34	3.9e-30	114.982	0.39	2	95	215	303	0.97	Serine/threonine-protein kinase PknG
PKNG_MYCLE	PKNG_MYCLE	763	95	4.2e-50	179	0.4	1	1	1.5e-53	9.4e-50	177.867	0.4	1	95	149	243	0.99	Serine/threonine-protein kinase PknG
A0A238Y0P7_9ACTN	A0A238Y0P7_9ACTN	780	95	3.3e-29	112	0.4	1	1	1.7e-32	1.1e-28	110.37	0.4	2	95	187	275	0.97	Serine/threonine-protein kinase PknG
A0A1I2D2U7_9ACTN	A0A1I2D2U7_9ACTN	771	95	5.6e-31	117.7	0.4	1	1	2.9e-34	1.8e-30	116.081	0.41	3	95	185	272	0.97	Serine/threonine-protein kinase PknG
A0A285I7H6_9ACTN	A0A285I7H6_9ACTN	745	95	9e-31	117	1	1	1	3.2e-34	2e-30	115.935	0.41	4	95	154	240	0.97	Serine/threonine-protein kinase PknG
A0A1H1VRD9_9ACTN	A0A1H1VRD9_9ACTN	814	95	8.4e-33	123.5	0.4	1	1	2.5e-36	1.5e-32	122.692	0.42	2	95	230	318	0.98	Serine/threonine-protein kinase PknG
A0A2A9CXR5_9MICO	A0A2A9CXR5_9MICO	760	95	3.9e-27	105.4	0.4	1	1	1.3e-30	8e-27	104.368	0.43	3	95	170	257	0.95	Serine/threonine-protein kinase PknG
A0A1G4WCS6_9MYCO	A0A1G4WCS6_9MYCO	738	95	1.3e-35	132.6	0.4	1	1	4.8e-39	3e-35	131.386	0.44	2	95	143	236	0.99	Serine/threonine-protein kinase PknG
F5YZV5_MYCSD	F5YZV5_MYCSD	757	95	2e-50	180	0.5	1	1	8e-54	4.9e-50	178.769	0.45	1	95	147	241	0.99	Serine/threonine-protein kinase PknG
A0A1G6NLI2_9ACTN	A0A1G6NLI2_9ACTN	799	95	1.9e-31	119.2	0.5	1	1	6.9e-35	4.3e-31	118.066	0.47	2	95	212	300	0.97	Serine/threonine-protein kinase PknG
R4M2F8_MYCTX	R4M2F8_MYCTX	582	95	2.5e-58	205.3	0.5	1	1	7.8e-62	4.8e-58	204.436	0.48	1	95	140	234	1	Serine/threonine-protein kinase PknG
PKNG_MYCTU	PKNG_MYCTU	750	95	2.6e-58	205.3	0.5	1	1	1.1e-61	7e-58	203.913	0.48	1	95	140	234	1	Serine/threonine-protein kinase PknG
A0A1Q2HZ75_9CORY	A0A1Q2HZ75_9CORY	837	95	2e-26	103.1	0.5	1	1	6.4e-30	3.9e-26	102.148	0.49	2	95	174	264	0.92	Serine/threonine-protein kinase PknG
A0A285LAK9_9NOCA	A0A285LAK9_9NOCA	859	95	7e-42	152.6	0.5	1	1	2.7e-45	1.6e-41	151.451	0.51	2	95	231	324	0.99	Serine/threonine-protein kinase PknG
A0A0J6VV41_9MYCO	A0A0J6VV41_9MYCO	664	95	4.8e-34	127.5	0.5	1	1	2e-37	1.2e-33	126.238	0.51	2	95	101	194	0.98	Serine/threonine-protein kinase PknG
A0A117I4F5_9MYCO	A0A117I4F5_9MYCO	756	95	1.5e-48	174	0.5	1	1	6.2e-52	3.8e-48	172.718	0.52	1	95	146	240	0.99	Serine/threonine-protein kinase pknG
A0A1G9UJS9_9ACTN	A0A1G9UJS9_9ACTN	793	95	8.4e-31	117.1	0.6	1	1	2.8e-34	1.7e-30	116.137	0.63	2	95	208	296	0.97	Serine/threonine-protein kinase PknG
A0A1Z4ECU9_9MYCO	A0A1Z4ECU9_9MYCO	773	95	1.2e-54	193.5	0.7	1	1	5.1e-58	3.1e-54	192.214	0.66	1	95	161	255	1	Serine/threonine-protein kinase PknG
A0A2C9SUC3_9MYCO	A0A2C9SUC3_9MYCO	750	95	2e-49	176.8	0.7	1	1	8.5e-53	5.2e-49	175.477	0.68	1	95	140	234	0.99	Serine/threonine-protein kinase PknG
A0A0J6VUN5_9MYCO	A0A0J6VUN5_9MYCO	708	95	6.9e-35	130.2	0.7	1	1	2.8e-38	1.7e-34	128.955	0.68	4	95	110	201	0.98	Serine/threonine-protein kinase PknG

### Sheet:  Ub-like domain in bacteria
Taxonomy of bacteria having proteins containing domains homologous to the Ub-like domain of Mtb PknG
Class	Order	Family	Genus	Species
Actinobacteria (high G+C Gram-positive bacteria) (159)	Corynebacteriales (58)	Corynebacteriaceae (19)	Corynebacterium (19)	Corynebacterium appendicis CIP 107643 (1)
				Corynebacterium aurimucosum (strain ATCC 700975 / DSM 44827 / CN-1) (Corynebacterium nigricans) (1)
				Corynebacterium callunae DSM 20147 (1)
				Corynebacterium casei LMG S-19264 (1)
				Corynebacterium glaucum (1)
				Corynebacterium halotolerans YIM 70093 = DSM 44683 (1)
				Corynebacterium humireducens NBRC 106098 = DSM 45392 (1)
				Corynebacterium jeikeium (strain K411) (1)
				Corynebacterium kroppenstedtii (strain DSM 44385 / JCM 11950 / CIP 105744 / CCUG 35717) (1)
				Corynebacterium lowii (1)
				Corynebacterium marinum DSM 44953 (1)
				Corynebacterium maris DSM 45190 (1)
				Corynebacterium pollutisoli (1)
				Corynebacterium pseudotuberculosis (strain C231) (1)
				Corynebacterium renale (1)
				Corynebacterium spheniscorum (1)
				Corynebacterium timonense (1)
				Corynebacterium urealyticum (strain ATCC 43042 / DSM 7109) (1)
				Corynebacterium vitaeruminis DSM 20294 (1)
		Dietziaceae (2)	Dietzia (2)	Dietzia cinnamea P4 (1)
				Dietzia timorensis (1)
		Gordoniaceae (10)	Gordonia (10)	Gordonia aichiensis NBRC 108223 (1)
				Gordonia amarae NBRC 15530 (1)
				Gordonia araii NBRC 100433 (1)
				Gordonia effusa NBRC 100432 (1)
				Gordonia hirsuta DSM 44140 = NBRC 16056 (1)
				Gordonia namibiensis NBRC 108229 (1)
				Gordonia paraffinivorans NBRC 108238 (1)
				Gordonia sihwensis NBRC 108236 (1)
				Gordonia soli NBRC 108243 (1)
				Gordonia sputi NBRC 100414 (1)
		Mycobacteriaceae (15)	Mycobacterium (9)	Mycobacterium leprae (strain TN) (1)
				Mycobacterium marinum (strain ATCC BAA-535 / M) (1)
				Mycobacterium shigaense (1)
				Mycobacterium tuberculosis (strain ATCC 25618 / H37Rv) (1)
				Mycobacterium tuberculosis str. Haarlem/NITR202 (1)
				Mycobacterium xenopi RIVM700367 (1)
				Mycobacterium sp. UNC267MFSha1.1M11 (2)
				Mycobacterium sp. shizuoka-1 (1)
			Mycolicibacter (1)	Mycolicibacter sinensis (strain JDM601) (Mycobacterium sinense) (1)
			Mycolicibacterium (5)	Mycolicibacterium brisbanense (1)
				Mycolicibacterium chubuense (Mycobacterium chubuense) (3)
				Mycolicibacterium smegmatis (strain ATCC 700084 / mc(2)155) (Mycobacterium smegmatis) (1)
		Nocardiaceae (12)	Nocardia (4)	Nocardia amikacinitolerans (2)
				Nocardia asteroides NBRC 15531 (2)
			Rhodococcus (7)	Rhodococcus opacus (strain B4) (1)
				Rhodococcus triatomae (1)
				Rhodococcus tukisamuensis (1)
				Rhodococcus sp. MTM3W5.2 (1)
				Rhodococcus sp. OK302 (1)
				Rhodococcus sp. PBTS 1 (1)
				Rhodococcus sp. RD6.2 (1)
			Williamsia (1)	Williamsia sterculiae (1)
		Cryptosporangiaceae (1)	Cryptosporangium (1)	Cryptosporangium aurantiacum (1)
		Frankiaceae (1)	Frankia (1)	Frankia sp. EI5c (1)
	Glycomycetales (2)	Glycomycetaceae(2)	Glycomyces(4)	Glycomyces harbinensis (2)
				Glycomyces sambucus (2)
	Micrococcales (9)	Cellulomonadaceae (2)	Cellulomonas (1)	Cellulomonas sp. KH9 (1)
			Paraoerskovia (1)	Paraoerskovia marina (1)
		Promicromonosporaceae (1)	Cellulosimicrobium (1)	Cellulosimicrobium cellulans J1 (1)
		Microbacteriaceae (3)	Rathayibacter (2)	Rathayibacter oskolensis (1)
				Rathayibacter tanaceti (1)
			Agreia (1)	Agreia pratensis (1)
		Promicromonosporaceae (1)	Cellulosimicrobium (1)	Mobilicoccus pelagius NBRC 104925 (1)
		Intrasporangiaceae (1)	Ornithinimicrobium (1)	Ornithinimicrobium pekingense (1)
		Beutenbergiaceae (1)	Serinibacter (1)	Serinibacter salmoneus (1)
	Micromonosporales (10)	Micromonosporaceae (10)	Actinoplanes (4)	Actinoplanes atraurantiacus (1)
				Actinoplanes derwentensis (1)
				Actinoplanes philippinensis (1)
				Actinoplanes regularis (1)
			Micromonospora (6)	Micromonospora echinofusca (1)
				Micromonospora echinospora (Micromonospora purpurea) (1)
				Micromonospora narathiwatensis (1)
				Micromonospora nigra (1)
				Micromonospora pallida (1)
				Micromonospora rhizosphaerae (1)
	Propionibacteriales (9)	Nocardioidaceae (7)	Friedmanniella (3)	Friedmanniella flava (1)
				Friedmanniella luteola (1)
				Friedmanniella sagamiharensis (1)
			Nocardioides (3)	Nocardioides lianchengensis (1)
				Nocardioides psychrotolerans (1)
				Nocardioides szechwanensis (1)
			Propionicimonas (1)	Propionicimonas paludicola (1)
		Propionibacteriaceae (2)	Auraticoccus (1)	Auraticoccus monumenti (1)
			Microlunatus (1)	Microlunatus phosphovorus (strain ATCC 700054 / DSM 10555 / JCM 9379 / NBRC 101784 / NCIMB 13414 / VKM Ac-1990 / NM-1) (1)
	Pseudonocardiales (31)	Pseudonocardiaceae (31)	Actinoalloteichus (1)	Actinoalloteichus hoggarensis (1)
			Actinokineospora (1)	Actinokineospora terrae (3)
			Alloactinosynnema (2)	Alloactinosynnema album (1)
				Alloactinosynnema iranicum (1)
			Amycolatopsis (9)	Amycolatopsis australiensis (1)
				Amycolatopsis pretoriensis (2)
				Amycolatopsis saalfeldensis (1)
				Amycolatopsis sacchari (1)
				Amycolatopsis tolypomycina (2)
				Amycolatopsis xylanica (2)
			Haloechinothrix (1)	Haloechinothrix alba (2)
			Kibdelosporangium (1)	Kibdelosporangium aridum(4)
			Lechevalieria (2)	Lechevalieria fradiae (1)
				Lechevalieria xinjiangensis (1)
			Lentzea (4)	Lentzea albida (1)
				Lentzea albidocapillata (1)
				Lentzea jiangxiensis (1)
				Lentzea waywayandensis (1)
			Prauserella (1)	Prauserella marina(2)
			Pseudonocardia (1)	Pseudonocardia thermophila(1)
			Yuhushiella (1)	Yuhushiella deserti(1)
	Streptomycetales (24)	Streptomycetaceae (24)	Streptacidiphilus (1)	Streptacidiphilus jiangxiensis(1)
			Streptomyces (23)	Streptomyces aidingensis (2)
				Streptomyces atratus (2)
				Streptomyces harbinensis (1)
				Streptomyces indicus (1)
				Streptomyces jeddahensis (1)
				Streptomyces paucisporeus (1)
				Streptomyces wuyuanensis (1)
				Streptomyces zhaozhouensis (1)
			unclassified Streptomyces (13)	Streptomyces sp. 1331.2 (1)
				Streptomyces sp. 2114.4 (1)
				Streptomyces sp. 3213.3 (1)
				Streptomyces sp. AVP053U2 (1)
				Streptomyces sp. Ag109_O5-10 (1)
				Streptomyces sp. F-1 (2)
				Streptomyces sp. IB2014 011-1 (1)
				Streptomyces sp. MP131-18 (2)
				Streptomyces sp. TLI_235 (1)
				Streptomyces sp. cf124 (1)
				Streptomyces sp. cf386 (1)
	Streptosporangiales (12)	Nocardiopsaceae (1)	Nocardiopsis (1)	Nocardiopsis flavescens(1)
		Nonomuraea (4)	Nonomuraea (4)	Nonomuraea jiangxiensis(1)
				Nonomuraea maritima(1)
				Nonomuraea pusilla (1)
				Nonomuraea wenchangensis (1)
		Thermomonosporaceae (7)	Actinomadura (6)	Actinomadura madurae (2)
				Actinomadura mexicana (2)
				Actinomadura meyerae (2)
			Thermostaphylospora (1)	Thermostaphylospora chromogena (1)
Acidobacteriia (1)	Acidobacteriales (1)	Acidobacteriaceae (1)	Granulicella (1)	Granulicella rosea (1)

### Sheet: Conserved E190 site in proteins
Identification of proteins containing a conserved Glu site homologous to the E190 site in the Ub-like domain of Mtb PknG in all bacterial species
Target Name	Target Accession	Entry name	Protein names	Gene names
R4M2F8_MYCTX	R4M2F8	R4M2F8_MYCTX	Serine/threonine-protein kinase PknG	I917_02940
PKNG_MYCTU	P9WI73	PKNG_MYCTU	Serine/threonine-protein kinase PknG (EC 2.7.11.1)	pknG Rv0410c MTCY22G10.06c
A0A1Z4ECU9_9MYCO	A0A1Z4ECU9	A0A1Z4ECU9_9MYCO	Serine/threonine-protein kinase PknG (EC 2.7.11.1)	pknG B2J96_00720 MSG_00612
B2HPZ5_MYCMM	B2HPZ5	B2HPZ5_MYCMM	Serine/threonine-protein kinase PknG (EC 2.7.11.1)	pknG MMAR_0713
I0REK3_MYCXE	I0REK3	I0REK3_MYCXE	Serine/threonine-protein kinase PknG (EC 2.7.11.1)	MXEN_20265
F5YZV5_MYCSD	F5YZV5	F5YZV5_MYCSD	Serine/threonine-protein kinase PknG (EC 2.7.11.1)	pknG JDM601_0381
PKNG_MYCLE	P57993	PKNG_MYCLE	Serine/threonine-protein kinase PknG (EC 2.7.11.1)	pknG ML0304 MLCB1450.19c
PKNG_MYCS2	A0QQK3	PKNG_MYCS2	Serine/threonine-protein kinase PknG (EC 2.7.11.1)	pknG MSMEG_0786 MSMEI_0770
A0A2C9SUC3_9MYCO	A0A2C9SUC3	A0A2C9SUC3_9MYCO	Serine/threonine-protein kinase PknG (EC 2.7.11.1)	pknG MSZK_15160
A0A117I4F5_9MYCO	A0A117I4F5	A0A117I4F5_9MYCO	Serine/threonine-protein kinase PknG (EC 2.7.11.1)	RMCB_0861
A0A0J6WBN5_MYCCU	A0A0J6WBN5	A0A0J6WBN5_MYCCU	Serine/threonine-protein kinase PknG (EC 2.7.11.1)	pknG_1 MCHUDSM44219_02910
A0A1G4WGQ0_9MYCO	A0A1G4WGQ0	A0A1G4WGQ0_9MYCO	Serine/threonine-protein kinase PknG (EC 2.7.11.1)	SAMN02799620_03347
A0A1P8YLR6_9NOCA	A0A1P8YLR6	A0A1P8YLR6_9NOCA	Serine/threonine-protein kinase PknG (EC 2.7.11.1)	pknG BTZ20_0984
U5E410_NOCAS	U5E410	U5E410_NOCAS	Serine/threonine-protein kinase PknG (EC 2.7.11.1)	pknG NCAST_20_00320
C1B0F7_RHOOB	C1B0F7	C1B0F7_RHOOB	Serine/threonine-protein kinase PknG (EC 2.7.11.1)	pknG ROP_19100
A0A1G6VR31_9NOCA	A0A1G6VR31	A0A1G6VR31_9NOCA	Serine/threonine-protein kinase PknG (EC 2.7.11.1)	SAMN05444580_105103
A0A1G8NGU7_9NOCA	A0A1G8NGU7	A0A1G8NGU7_9NOCA	Serine/threonine-protein kinase PknG (EC 2.7.11.1)	SAMN05444695_11148
L7KPJ7_9ACTN	L7KPJ7	L7KPJ7_9ACTN	Serine/threonine-protein kinase PknG (EC 2.7.11.1)	pknG GOACH_25_00660
A0A143Q4Y5_9NOCA	A0A143Q4Y5	A0A143Q4Y5_9NOCA	Serine/threonine-protein kinase PknG (EC 2.7.11.1)	pknG A3Q40_00097
G7GIN1_9ACTN	G7GIN1	G7GIN1_9ACTN	Serine/threonine-protein kinase PknG (EC 2.7.11.1)	pknG GOAMR_02_00020
M3V3P9_9ACTN	M3V3P9	M3V3P9_9ACTN	Serine/threonine-protein kinase PknG (EC 2.7.11.1)	pknG GP2_016_00510
H5U720_9ACTN	H5U720	H5U720_9ACTN	Serine/threonine-protein kinase PknG (EC 2.7.11.1)	pknG GOSPT_133_00250
A0A235G6F9_9NOCA	A0A235G6F9	A0A235G6F9_9NOCA	Serine/threonine-protein kinase PknG (EC 2.7.11.1)	BDB13_2129
A0A1N7F1P7_9NOCA	A0A1N7F1P7	A0A1N7F1P7_9NOCA	Serine/threonine-protein kinase PknG (EC 2.7.11.1)	SAMN05445060_1721
A0A1H1UBS6_9CELL	A0A1H1UBS6	A0A1H1UBS6_9CELL	Serine/threonine-protein kinase PknG	SAMN04489860_2145
H0QXU7_9ACTN	H0QXU7	H0QXU7_9ACTN	Serine/threonine-protein kinase PknG (EC 2.7.11.1)	pknG GOEFS_036_00870
K6X9G1_9ACTN	K6X9G1	K6X9G1_9ACTN	Serine/threonine-protein kinase PknG (EC 2.7.11.1)	pknG GONAM_60_00010
A0A1H1DSQ1_9ACTN	A0A1H1DSQ1	A0A1H1DSQ1_9ACTN	Serine/threonine-protein kinase PknG	SAMN04489764_2146
A0A1H7S226_STRJI	A0A1H7S226	A0A1H7S226_STRJI	Serine/threonine-protein kinase PknG	SAMN05414137_111107
A0A1M6NUH4_9ACTN	A0A1M6NUH4	A0A1M6NUH4_9ACTN	Serine/threonine-protein kinase PknG	SAMN05421803_112113
A0A212TQX3_9ACTN	A0A212TQX3	A0A212TQX3_9ACTN	Serine/threonine-protein kinase PknG	SAMN06272741_2339
A0A1I0JV25_9ACTN	A0A1I0JV25	A0A1I0JV25_9ACTN	Serine/threonine-protein kinase PknG	SAMN05421811_106273
A0A1H7SGY6_9ACTN	A0A1H7SGY6	A0A1H7SGY6_9ACTN	Serine/threonine-protein kinase PknG	SAMN05660976_03202
A0A1G8SPM5_9ACTN	A0A1G8SPM5	A0A1G8SPM5_9ACTN	Serine/threonine-protein kinase PknG	SAMN05421874_101405
A0A1G7YWI0_9ACTN	A0A1G7YWI0	A0A1G7YWI0_9ACTN	Serine/threonine-protein kinase PknG	SAMN05421869_101239
A0A1G6R419_9ACTN	A0A1G6R419	A0A1G6R419_9ACTN	Serine/threonine-protein kinase PknG	SAMN05216270_101284
A0A1W2BHJ9_KIBAR	A0A1W2BHJ9	A0A1W2BHJ9_KIBAR	Serine/threonine-protein kinase PknG	SAMN05661093_01692
A0A1C5GAQ0_9ACTN	A0A1C5GAQ0	A0A1C5GAQ0_9ACTN	Serine/threonine-protein kinase PknG	GA0070610_3223
A0A166PKN5_9ACTN	A0A166PKN5	A0A166PKN5_9ACTN	Serine/threonine-protein kinase PknG (EC 2.7.11.1)	UG55_103225

### Sheet: Conserved E190 site in bacteria
Taxonomy of bacteria containing a conserved Glu site homologous to the E190 site in the Ub-like domain of Mtb PknG
Class	Order	Family	Genus	Species
Actinobacteria (42)	Corynebacteriales (29)	Dietziaceae(2)	Dietzia(2)	Dietzia cinnamea P4 (1)
				Dietzia timorensis (1)
		Gordoniaceae(6)	Gordonia(6)	Gordonia aichiensis NBRC 108223 (1)
				Gordonia amarae NBRC 15530 (1)
				Gordonia effusa NBRC 100432 (1)
				Gordonia namibiensis NBRC 108229 (1)
				Gordonia paraffinivorans NBRC 108238 (1)
				Gordonia sputi NBRC 100414 (1)
		Mycobacteriaceae(12)	Mycobacterium (8)	Mycobacterium leprae (strain TN) (1)
				Mycobacterium marinum (strain ATCC BAA-535 / M) (1)
				Mycobacterium shigaense (1)
				Mycobacterium tuberculosis (strain ATCC 25618 / H37Rv) (1)
				Mycobacterium tuberculosis str. Haarlem/NITR202 (1)
				Mycobacterium xenopi RIVM700367 (1)
				Mycobacterium sp. UNC267MFSha1.1M11 (1)
				Mycobacterium sp. shizuoka-1 (1)
			Mycolicibacter (1)	Mycolicibacter sinensis (strain JDM601) (Mycobacterium sinense) (1)
			Mycolicibacterium (3)	Mycolicibacterium brisbanense (1)
				Mycolicibacterium chubuense (Mycobacterium chubuense) (1)
				Mycolicibacterium smegmatis (strain ATCC 700084 / mc(2)155) (Mycobacterium smegmatis) (1)
		Nocardiaceae (8)	Nocardia (1)	Nocardia asteroides NBRC 15531 (1)
			Rhodococcus (6)	Rhodococcus opacus (strain B4) (1)
				Rhodococcus triatomae (1)
				Rhodococcus tukisamuensis (1)
				Rhodococcus sp. MTM3W5.2 (1)
				Rhodococcus sp. OK302 (1)
				Rhodococcus sp. PBTS 1 (1)
			Williamsia (1)	Williamsia sterculiae (1)
		Cryptosporangiaceae (1)	Cryptosporangium (1)	Corynebacterium aurimucosum (strain ATCC 700975 / DSM 44827 / CN-1) (Corynebacterium nigricans) (1)
	Frankiales (1)	Frankiaceae (1)	Frankia (1)	Frankia sp. EI5c (1)
	Glycomycetales (1)	Glycomycetaceae (1)	Glycomyces (1)	Glycomyces harbinensis (1)
	Pseudonocardiales (1)	Pseudonocardiaceae (1)	Kibdelosporangium (1)	Kibdelosporangium aridum (1)
	Micromonosporales (1)	Micromonosporaceae (1)	Micromonospora (1)	Micromonospora echinofusca (1)
	Micrococcales (1)	Cellulomonadaceae (1)	Paraoerskovia (1)	Paraoerskovia marina (1)
	Streptomycetales (2)	Streptomycetaceae (2)	Streptacidiphilus (1)	Streptacidiphilus jiangxiensis (1)
			Streptomyces (1)	Streptomyces sp. 2114.4 (1)
	Streptosporangiales (6)	Nocardiopsaceae (1)	Nocardiopsis (1)	Nocardiopsis flavescens (1)
		Streptosporangiaceae (4)	Nonomuraea (4)	Nonomuraea jiangxiensis (1)
				Nonomuraea maritima (1)
				Nonomuraea pusilla (1)
				Nonomuraea wenchangensis (1)
		Thermomonosporaceae (1)	Thermostaphylospora (1)	Thermostaphylospora chromogena (1)
